# Soft sweeps predominate recent positive selection in bonobos (*Pan paniscus*) and chimpanzees (*Pan troglodytes*)

**DOI:** 10.1101/2020.12.14.422788

**Authors:** Colin M. Brand, Frances J. White, Nelson Ting, Timothy H. Webster

**Author notes:** Corresponding Author: Colin M. Brand, University of Oregon, Department of Anthropology, 1218 University of Oregon, Eugene, OR 97403.

## Abstract

Two modes of positive selection have been recognized: 1) hard sweeps that result in the rapid fixation of a beneficial allele typically from a *de novo* mutation and 2) soft sweeps that are characterized by intermediate frequencies of at least two haplotypes that stem from standing genetic variation or recurrent *de novo* mutations. While many populations exhibit both hard and soft sweeps throughout the genome, there is increasing evidence that soft sweeps, rather than hard sweeps, are the predominant mode of adaptation in many species, including humans. Here, we use a supervised machine learning approach to assess the extent of completed hard and soft sweeps in the closest living relatives of humans: bonobos and chimpanzees (genus *Pan*). We trained convolutional neural network classifiers using simulated data and applied these classifiers to population genomic data for 71 individuals representing all five extant *Pan* lineages, of which we successfully analyzed 60 individuals from four lineages. We found that recent adaptation in *Pan* is largely the result of soft sweeps, ranging from 73.1 to 97.7% of all identified sweeps. While few hard sweeps were shared among lineages, we found that between 19 and 267 soft sweep windows were shared by at least two lineages. We also identify novel candidate genes subject to recent positive selection. This study emphasizes the importance of shifts in the physical and social environment, rather than novel mutation, in shaping recent adaptations in bonobos and chimpanzees.
