## Supplementary material for "Soft sweeps predominate recent positive selection in bonobos (*Pan paniscus*) and chimpanzees (*Pan troglodytes*)": File S1

### Sheet: Sheet1
Individual	SexA	Lineage	Geographic_OriginB	Mean_Read_Depth
Akwaya-Jean	M	Pan troglodytes ellioti	Western Cameroon	16.42
Alfred	M	Pan troglodytes troglodytes	Unknown	24.84
Alice	F	Pan troglodytes verus	Côte d'Ivoire	32.45
Andromeda	F	Pan troglodytes schweinfurthii	Gombe National Park, Tanzania	17.62
Annie	F	Pan troglodytes verus	Guinea	14.67
Athanga	M	Pan troglodytes schweinfurthii	Beni, Democratic Republic of Congo	19.31
Banyo	F	Pan troglodytes ellioti	Bankim, Cameroon	7.44
Basho	M	Pan troglodytes ellioti	Takamanda National Park, Cameroon	10.1
Berta	F	Pan troglodytes verus	Côte d'Ivoire	24.59
Bihati	F	Pan troglodytes schweinfurthii	Goma, Democratic Republic of Congo	28.22
Blanquita	F	Pan troglodytes troglodytes	Equatorial Guinea	20.07
Bono	M	Pan paniscus	Unknown	25.81
Bosco	M	Pan troglodytes verus	Unknown	13.84
Brigitta	M	Pan troglodytes troglodytes	Unknown	25.11
Bwamble	M	Pan troglodytes schweinfurthii	Uganda	31
Catherine	F	Pan paniscus	Unknown	15.23
Chipita	F	Pan paniscus	Unknown	14.91
Cindy	F	Pan troglodytes schweinfurthii	Masindi, Uganda	29.87
Cindy	F	Pan troglodytes troglodytes	Unknown	22.58
Cindy	F	Pan troglodytes verus	Côte d'Ivoire	35.16
Clara	F	Pan troglodytes troglodytes	Gabon	11.18
Cleo	F	Pan troglodytes schweinfurthii	Democratic Republic of Congo	53.18
Clint	M	Pan troglodytes verus	Unknown	28.35
Coco	F	Pan troglodytes schweinfurthii	Zambia	19.49
Damian	M	Pan troglodytes ellioti	Tinto, Cameroon	15.33
Desmond	M	Pan paniscus	Unknown	25.06
Doris	F	Pan troglodytes troglodytes	Gabon	17.96
Dzeeta	F	Pan paniscus	Unknown	26.21
Frederike	F	Pan troglodytes schweinfurthii	Rwanda	19.78
Gamin	M	Pan troglodytes troglodytes	Unknown	21.15
Harriet	F	Pan troglodytes schweinfurthii	Uganda	9.77
Hermien	F	Pan paniscus	Unknown	23.56
Hortense	F	Pan paniscus	Unknown	23.23
Ikuru	F	Pan troglodytes schweinfurthii	Democratic Republic of Congo or Uganda	29.51
Jimmie	F	Pan troglodytes verus	Unknown	19.59
Julie	F	Pan troglodytes troglodytes	Gabon	13.46
Julie	F	Pan troglodytes ellioti	Douala, Cameroon	15.47
Kidongo	F	Pan troglodytes schweinfurthii	Democratic Republic of Congo	32.71
Koby	M	Pan troglodytes verus	Unknown	14.72
Kombote	F	Pan paniscus	Unknown	25.32
Kopongo	F	Pan troglodytes ellioti	Mt. Cameroon, Cameroon	8.7
Kosana	F	Pan paniscus	Unknown	21.93
Koto	M	Pan troglodytes ellioti	Edéa, Cameroon	16.4
Kumbuka	F	Pan paniscus	Unknown	26.56
Lara	F	Pan troglodytes troglodytes	Equatorial Guinea	25.39
LB502	F	Pan paniscus	Unknown	7.94
Linda	F	Pan troglodytes verus	Liberia	29.57
Luky	F	Pan troglodytes troglodytes	Equatorial Guinea	17.87
Marlin	F	Pan troglodytes troglodytes	Unknown	19.84
Maya	F	Pan troglodytes schweinfurthii	Mbuji-Mayi, Democratic Republic of Congo	30.42
Mgbadolite	M	Pan troglodytes schweinfurthii	Gbadolite, Democratic Republic of Congo	21.28
Mike	M	Pan troglodytes verus	Guinea	16.51
Mirinda	F	Pan troglodytes troglodytes	Unknown	24.43
Nakuu	F	Pan troglodytes schweinfurthii	Democratic Republic of Congo	28.15
Natalie	F	Pan paniscus	Unknown	27.07
Negrita	F	Pan troglodytes troglodytes	Equatorial Guinea	20.15
Noemie	F	Pan troglodytes troglodytes	Equatorial Guinea	13.1
Padda	M	Pan troglodytes schweinfurthii	Walikale, Democratic Republic of Congo	16.71
Paquita	F	Pan troglodytes ellioti	Bertoua, Cameroon	9.73
Salonga	F	Pan paniscus	Unknown	17.91
SeppToni	M	Pan troglodytes verus	Liberia	30.72
Taweh	F	Pan troglodytes ellioti	Western Cameroon	15.79
Tibe	F	Pan troglodytes troglodytes	Equatorial Guinea	18.29
Tobi	F	Pan troglodytes ellioti	Yaoundé, Cameroon	9.87
Tongo	M	Pan troglodytes schweinfurthii	Democratic Republic of Congo	31.78
Trixie	F	Pan troglodytes schweinfurthii	Democratic Republic of Congo or Rwanda	29.89
Ula	F	Pan troglodytes troglodytes	Equatorial Guinea	19.26
Vaillant	M	Pan troglodytes troglodytes	Gabon	21.64
Vincent	M	Pan troglodytes schweinfurthii	Gombe National Park, Tanzania	17.4
Washu	M	Pan troglodytes schweinfurthii	Lubumbashi, Democratic Republic of Congo	31.06
Yogui	M	Pan troglodytes troglodytes	Equatorial Guinea	19.58
ATaweh's sex is listed here as female. However, this individual appears to have both male genitalia and a portion of the Y chromosome (Prado-Martinez et al. 2013). Our analysis found that no reads mapped to the Y chromosome so the individual is listed as female here.
BPrado-Martinez et al. 2013, de Manuel et al. 2016
