## Supplementary material for "Soft sweeps predominate recent positive selection in bonobos (*Pan paniscus*) and chimpanzees (*Pan troglodytes*)": File S2

### Sheet: Sheet1
chromosome	length (bp)	Ns_present_in_FASTAA	percent_already_masked	masked_length	masked_percent	new_N_countB
chr1	224244399	3003930	0.0133958	32047682	0.142914	32047687
chr2A	108022953	1057424	0.00978888	13654087	0.1264	13654088
chr2B	128755405	510921	0.00396815	14723047	0.114349	14723047
chr3	196562556	818415	0.00416364	20957472	0.10662	20957472
chr4	189151597	1533962	0.0081097	24170513	0.127784	24170513
chr5	159319378	930280	0.00583909	18834257	0.118217	18834257
chr6	168369391	424063	0.00251865	18203192	0.108115	18203192
chr7	156046543	2505875	0.0160585	24503172	0.157025	24503172
chr8	143338810	1060460	0.00739828	17623665	0.122951	17623668
chr9	110513671	597627	0.00540772	15676756	0.141854	15676756
chr10	129809613	1405948	0.0108308	16314157	0.125678	16314158
chr11	130782606	546606	0.0041795	17202005	0.131531	17202005
chr12	130995916	593054	0.00452727	16064296	0.122632	16064297
chr13	95599650	402762	0.00421301	11082297	0.115924	11082299
chr14	87716528	475733	0.00542353	11305648	0.128888	11305649
chr15	80519282	1923910	0.0238938	11333495	0.140755	11333495
chr16	75912362	1877026	0.0247262	15252273	0.200919	15252276
chr17	76554115	853093	0.0111437	15334262	0.200306	15334262
chr18	74774469	546365	0.00730684	8130498	0.108734	8130498
chr19	56733099	1213010	0.021381	16443642	0.289842	16443643
chr20	64035432	1135556	0.0177332	11385805	0.177805	11385805
chr21	33232379	180762	0.00543933	4999435	0.150439	4999435
chr22	33698415	278066	0.0082516	8595108	0.25506	8595108
total	2654688569	23874848	0.00899346	363836764	0.137054	363836782
ANs and ns (soft masked Ns) already present in FASTA
Bboth masked Ns and Ns that were not masked but originally present in FASTA
