## Supplementary material for "Soft sweeps predominate recent positive selection in bonobos (*Pan paniscus*) and chimpanzees (*Pan troglodytes*)": File S3

### Sheet: Sheet1
	P. paniscus	P. t. ellioti	P. t. schweinfurthii	P. t. troglodytes	P. t. verus
Number of Simulations per Class	2000	2000	2000	2000	2000
Chromosome Length (L)	1100000	1100000	1100000	1100000	1100000
N Median from Prado-Martinez et al. 2013	17850	27750	29600	36550	14650
Mutation Rate (4NμL)	U (1178.1, 1335.18)	U (1831.5, 2075.7)	U (1953.6, 2214.08)	U (2412.3, 2733.94)	U (966.9, 1095.82)	μ = 1.5 x 10^-8, 1.7 x 10^-8
Recombination Rate (4NrL)	U (863.94, 1021.02)	U (1343.1, 1587.3)	U (1432.64, 1693.12)	U (1769.02, 2090.66)	U (709.06, 837.98)	r = 1.1 x 10^-8, 1.3 x 10^-8
Selection Coefficient (2Ns)	U (714, 1785)	U (1110, 2775)	U (1184, 2960)	U (1462, 3655)	U (586, 1465)	s = 0.02, 0.05
Time to Fixation	U (0, 0.001)	U (0, 0.001)	U (0, 0.001)	U (0, 0.001)	U (0, 0.001)
Initial Allele Frequency	U (0, 0.2)	U (0, 0.2)	U (0, 0.2)	U (0, 0.2)	U (0, 0.2)
Demographic Strings
P. paniscus	-en 0.034 0 0.840 -en 0.050 0 1.036 -en 0.084 0 1.513 -en 0.168 0 1.092 -en 0.252 0 0.563 -en 0.336 0 0.420 -en 0.420 0 0.448 -en 0.504 0 0.616 -en 0.588 0 0.784 -en 0.672 0 0.952 -en 0.756 0 1.120 -en 0.840 0 1.289 -en 0.924 0 1.457 -en 1.008 0 1.625 -en 1.092 0 1.793
P. t. ellioti	-en 0.015 0 0.585 -en 0.030 0 0.757 -en 0.034 0 0.807 -en 0.071 0 0.505 -en 0.131 0 0.666 -en 0.202 0 0.959 -en 0.252 0 0.908 -en 0.353 0 0.505 -en 0.404 0 0.454 -en 0.505 0 0.505 -en 0.605 0 0.656 -en 0.706 0 0.908
P. t. schweinfurthii	-en 0.030 0 0.456 -en 0.061 0 1.014 -en 0.091 0 1.622 -en 0.111 0 1.774 -en 0.142 0 1.723 -en 0.182 0 1.368 -en 0.253 0 0.892 -en 0.385 0 0.466 -en 0.507 0 0.527 -en 0.608 0 0.709 -en 0.659 0 0.841
P. t. troglodytes	-en 0.010 0 0.788 -en 0.020 0 0.985 -en 0.030 0 1.182 -en 0.049 0 1.527 -en 0.069 0 1.674 -en 0.098 0 1.596 -en 0.148 0 1.182 -en 0.187 0 0.867 -en 0.236 0 0.591 -en 0.325 0 0.374 -en 0.394 0 0.394 -en 0.443 0 0.483 -en 0.492 0 0.591 -en 0.542 0 0.709
P. t. verus	-en 0.020 0 1.433 -en 0.041 0 1.843 -en 0.061 0 2.355 -en 0.102 0 1.843 -en 0.154 0 0.922 -en 0.205 0 0.410 -en 0.307 0 0.512 -en 0.399 0 1.229 -en 0.481 0 1.536 -en 0.594 0 1.392 -en 0.717 0 1.055 -en 0.819 0 0.922 -en 0.922 0 0.922 -en 1.024 0 1.024 -en 1.126 0 1.177 -en 1.229 0 1.382 -en 1.331 0 1.638
