## Supplementary material for "Soft sweeps predominate recent positive selection in bonobos (*Pan paniscus*) and chimpanzees (*Pan troglodytes*)": File S4

### Sheet: Sheet1
	P. paniscus		P. t. ellioti		P. t. schweinfurthii		P. t. troglodytes		P. t. verusD
classifierA	lossB	accuracyC	lossB	accuracyC	lossB	accuracyC	lossB	accuracyC	lossB	accuracyC
1	0.459177	0.848	0.459989	0.832	0.299627	0.895	0.313893	0.913
2	0.40586	0.851	0.480945	0.842	0.263679	0.905	0.251597	0.917
3	0.437158	0.834	0.402154	0.846	0.294465	0.894	0.244066	0.919
4	0.36055	0.867	0.460274	0.826	0.393188	0.885	0.243166	0.927
5	0.464924	0.836	0.523432	0.785	0.292383	0.901	0.25359	0.927
6	0.447075	0.853	0.430136	0.842	0.302638	0.885	0.246702	0.928
7	0.443748	0.846	0.443328	0.838	0.36687	0.875	0.259904	0.914
8	0.432033	0.845	0.392149	0.856	0.379542	0.878	0.198842	0.936
9	0.438723	0.844	0.457367	0.836	0.291539	0.896	0.26348	0.92
10	0.488289	0.845	0.471114	0.835	0.30823	0.893	0.202767	0.939
AThe classifier chosen for classification of empirical data per lineage is bolded
BLoss measures model performance after each iteration during optimization. The loss value listed here is that of the final classifier.
CAccuracy is the number of simulated chromosomes that we correctly identified as one of five classes divided by the sum of classification attempts
DNo classifiers for P. t. verus were > 0.8 and are not listed here
