## Supplementary material for "Soft sweeps predominate recent positive selection in bonobos (*Pan paniscus*) and chimpanzees (*Pan troglodytes*)": File S6

### Sheet: Sheet1
		Hard				Soft
		Highest	>0.5	>0.75	>0.9	Highest	>0.5	>0.75	>0.9
P. paniscus	NA	85	31	2	0	2002	1603	835	374
	Proportion		0.364706	0.0235294	0		0.800699	0.417083	0.186813
P. t. ellioti	NA	573	398	67	5	1505	1147	491	143
	Proportion		0.69459	0.116928	0.008726		0.762126	0.326246	0.0950166
P. t. schweinfurthii	NA	32	21	3	0	1581	1360	822	431
	Proportion		0.65625	0.09375	0		0.860215	0.519924	0.272612
P. t. troglodytes	NA	224	102	9	0	1749	1392	749	366
	Proportion		0.455357	0.0401786	0		0.795883	0.428245	0.209262
ACalculated from number of windows classed as a sweep type rather than individual sweeps that may be composed of multiple windows with different probabilities. For example, a single sweep could span three windows with posterior probabilities of 0.78 in window 1, 0.6 in window 2, and 0.48 in window 3. Thus, we consider individual windows rather than individual sweeps.
