## Supplementary material for "Soft sweeps predominate recent positive selection in bonobos (*Pan paniscus*) and chimpanzees (*Pan troglodytes*)": File S9

### Sheet: Pan paniscus
gene
A2ML1
AAAS
AACS
AADAC
AADACL2
AAK1
ABAT
ABCB10
ABCD2
ABCD4
ABCF1
ABCG2
ABHD10
ABHD12
ABHD3
ABHD5
ACACA
ACAD8
ACADSB
ACER3
ACRBP
ACVR1
ACVR1B
ACVR2A
ADAD1
ADAMTS12
ADAMTS19
ADAP2
ADCK1
ADCK2
ADCY10
ADCYAP1R1
ADGRB3
ADGRL3
ADGRV1
ADSS
AFF1
AFG1L
AFG3L2
AGAP1
AGBL1
AGBL2
AGBL3
AGBL4
AGMO
AGTPBP1
AHCY
AHCYL2
AHI1
AIMP1
AKAP12
AKAP9
AKR1A1
AKR1E2
AKR7A2
AKT3
ALDH1A2
ALDH1L2
ALG5
AMDHD1
AMOTL1
ANGPTL3
ANGPTL5
ANKDD1B
ANKFY1
ANKH
ANKRD26
ANKRD28
ANKRD30A
ANKRD34C
ANKRD37
ANKS1B
ANLN
AP1S1
AP2B1
AP3B1
AP4S1
APAF1
APOPT1
APPBP2
AQR
ARHGAP15
ARHGAP21
ARHGAP28
ARHGAP32
ARHGAP42
ARHGAP44
ARHGEF38
ARID1A
ARID1B
ARID2
ARID5B
ARL6
ARMH3
ARPP19
ASAH1
ASAP2
ASB15
ASB3
ASCC3
ASF1B
ASIP
ASTE1
ASXL1
ASXL3
ATAD2B
ATAD5
ATF2
ATF4
ATF7IP
ATP10D
ATP12A
ATP13A5
ATP1A1
ATP1B3
ATP2C1
ATP5MD
ATP6V0B
ATP9A
ATRNL1
ATXN2
ATXN7
ATXN7L3
AURKB
AXL
B3GLCT
BABAM2
BAG5
BANF2
BAP1
BARD1
BAZ2B
BBS9
BCAR3
BCAS3
BCHE
BICC1
BIN2
BLNK
BLZF1
BPNT1
BRAF
BRIX1
BRWD1
BSCL2
BTBD11
BTBD8
BTBD9
BTG3
BTN2A2
BUB1B
BUB3
C10H10orf126
C10H10orf71
C11H11orf45
C11H11orf98
C12H12orf10
C12H12orf29
C12H12orf40
C12H12orf45
C12H12orf49
C14H14orf178
C17H17orf53
C17H17orf75
C18H18orf63
C1D
C1H1orf146
C1H1orf74
C1H1orf94
C2BH2orf76
C3H3orf14
C3H3orf20
C3H3orf33
C5
C5H5orf34
C6H6orf136
C6H6orf201
C8H8orf46
C9H9orf84
CAAP1
CACNA2D3
CADM1
CADPS
CAGE1
CALB1
CALD1
CAMK1G
CAMK4
CAMLG
CAMSAP2
CAMTA1
CAP2
CAPN14
CAPRIN2
CAPZB
CARMIL3
CAST
CATSPERD
CATSPERE
CBFA2T2
CBX3
CC2D2A
CCDC13
CCDC14
CCDC140
CCDC148
CCDC15
CCDC158
CCDC174
CCDC179
CCDC181
CCDC191
CCDC38
CCDC7
CCDC88A
CCDC91
CCDC93
CCL5
CCNB2
CCND2
CCNE1
CCNK
CCPG1
CCR3
CCSER1
CCSER2
CCT3
CCT6B
CCT8
CD109
CD207
CD44
CD58
CDC20
CDH11
CDH13
CDH19
CDH2
CDH26
CDH9
CDK19
CDK6
CDK8
CELA1
CEMIP
CENPT
CEP290
CEP68
CEP83
CFAP299
CFAP44
CFAP54
CFAP57
CFAP61
CFAP97
CGA
CGGBP1
CHAC2
CHCHD6
CHD4
CHD9
CHMP4A
CHN1
CHN2
CHTF8
CHTOP
CIB1
CIR1
CIT
CKAP2
CKS1B
CLASP1
CLDN17
CLDN8
CLDND1
CLEC16A
CLEC4F
CLHC1
CLP1
CLTC
CLTCL1
CLU
CMTR1
CNGA3
CNKSR3
CNOT1
CNOT10
CNOT2
CNOT6L
CNR1
CNTN3
CNTNAP2
COBL
COBLL1
COG3
COG5
COL11A1
COL24A1
COL5A2
COMMD1
COMMD3
CORIN
COX6C
CPM
CPNE8
CPSF4L
CPVL
CPXM2
CREB5
CREBL2
CRYBG3
CRYGS
CSF1R
CSMD2
CSMD3
CSN1S1
CSN2
CSNK1A1L
CTC1
CTNNA2
CTNND2
CTSH
CTSO
CUL1
CUL9
CWC15
CWC22
CXADR
CYP4V2
DAP
DARS
DBI
DCAF11
DCAF16
DCAF4L1
DCBLD1
DCC
DDC
DDHD2
DDR2
DDX21
DDX27
DDX4
DDX50
DDX58
DECR1
DENND5B
DES
DEXI
DGKB
DGKG
DGLUCY
DHRS4L1
DHX16
DHX32
DIEXF
DKK2
DLG2
DLGAP1
DLGAP5
DNAAF1
DNAH17
DNAH6
DNAH9
DNAJC10
DNAJC15
DNAJC19
DNAJC21
DNAJC25
DNER
DNMBP
DNMT1
DNPEP
DOCK1
DOCK7
DOK5
DPP10
DPP6
DPY19L4
DRD2
DSG1
DSG2
DSG3
DSG4
DSTN
DSTYK
DUOX2
DUOXA1
DYNC1H1
DYNC2H1
DYNLRB2
DYSF
E2F3
E2F8
ECD
ECI2
EDIL3
EEFSEC
EFCAB3
EFHC1
EHBP1
EI24
EID3
EIF1B
EIF3B
EIF3E
EIF3K
EIF4E3
EIPR1
ELAC1
ELAC2
ELF2
ELMO2
ELOVL1
EMC3
EMC9
EMILIN2
EML6
ENDOD1
ENO3
EP300
EPB41
EPB41L4B
EPCAM
EPHA4
EPHA6
EPM2A
EPS15
EPS15L1
EPSTI1
ERAP1
ERBB4
ERC2
ERCC6L2
ERGIC3
ERICH2
ERICH6B
ERLEC1
ERMP1
ERVMER34-1
ESCO1
ESPL1
ESRP1
EVA1A
EVC
EVC2
EXOC4
EXOC5
EXOSC1
EXOSC8
EXT1
EYA4
EZH2
EZR
FAM13A
FAM13C
FAM149A
FAM149B1
FAM160A1
FAM180A
FAM184B
FAM19A1
FAM208B
FAM20A
FAM214A
FAM217B
FAM240A
FAM241B
FAM92A
FAM98A
FAM98B
FANCD2
FANK1
FARS2
FAS
FBP1
FBP2
FBXL3
FBXL5
FBXO16
FBXO30
FBXO33
FBXO5
FBXW8
FECH
FEM1C
FERMT2
FEZ1
FGD4
FGD6
FGF20
FGFR1
FGGY
FGL1
FIBP
FICD
FIGLA
FIGNL1
FKTN
FLAD1
FLT1
FMO4
FNBP4
FNIP2
FSD1L
FSTL4
FUT8
FXR1
FZD3
FZD4
GABRB2
GABRG2
GABRP
GAD1
GALM
GALNT14
GALNT3
GALNT6
GAN
GANAB
GARNL3
GAS2
GATB
GBP6
GCLC
GDAP2
GDI2
GEMIN5
GEMIN7
GHRHR
GINS1
GLB1L2
GLB1L3
GLMN
GLMP
GLRA3
GLRB
GMNC
GMPS
GNA14
GNAL
GNAQ
GNB4
GNG10
GNG3
GNL1
GOLGB1
GOLM1
GOPC
GOT1
GPAT3
GPBP1L1
GPC5
GPC6
GPHN
GPI
GPM6A
GPR149
GPR15
GPR155
GPR156
GPR18
GPR180
GPR183
GPR19
GPR75
GRAMD1C
GRIA4
GRIK2
GRIN3A
GRK7
GRSF1
GTF2A1
GUCA1B
GUCY2C
HACE1
HAO1
HBEGF
HBP1
HDAC2
HEATR9
HECW2
HEMGN
HEPACAM
HEPN1
HERC2
HHAT
HIF1A
HILPDA
HIST1H1D
HIST1H2AE
HIST1H3A
HLCS
HMGB1
HMGCLL1
HNRNPA1L2
HNRNPA2B1
HNRNPUL2
HOMER1
HOOK1
HOXA1
HOXA2
HOXD10
HRH4
HSD11B1
HSD17B7
HSDL1
HSPA5
HSPA9
HSPH1
HTR1D
HUNK
IARS2
ICOS
IFNA2
IFNA5
IFNA6
IFNA8
IFNGR2
IFT57
IFT74
IFT80
IGF2R
IKZF2
IKZF3
IKZF5
IL1F10
IL2
IL20RB
IL36G
IL5
IL7
ILDR2
ILF2
IMMP2L
IMPACT
INCA1
INO80B
INO80D
INPP5B
INSIG1
INSIG2
INTS3
INTS4
INTS6
IPO13
IPO8
IPO9
IQCB1
IQCD
IQCM
IQGAP2
IQUB
IRAK1BP1
IRF1
IRF6
IRF9
ISCU
ISM1
ITPR1
IZUMO1
JAM2
KAT7
KCNA10
KCNA2
KCNH7
KCNH8
KCNIP1
KCNJ5
KCNK2
KCNQ3
KCNRG
KCTD14
KCTD16
KCTD19
KDM2A
KDM4C
KDM4D
KDM4E
KHDRBS2
KIAA0319L
KIAA0355
KIAA0825
KIAA0895
KIAA1109
KIAA1217
KIAA1328
KIAA1468
KIDINS220
KIF18A
KIF1BP
KIF25
KIF2C
KLF5
KLF7
KLHL2
KLHL8
KLHL9
KPNA6
KPNA7
KSR2
L3MBTL1
L3MBTL2
LAMA2
LAPTM4A
LAPTM4B
LARP7
LARS
LBHD1
LCORL
LCTL
LDAH
LDB1
LEKR1
LETM2
LGALS2
LGALS3
LGI1
LIG3
LIN28B
LIN54
LIN7A
LIPJ
LITAF
LLPH
LMO3
LNPK
LNX1
LOC100608485
LOC100609448
LOC100610052
LOC100614312
LOC100614625
LOC100615231
LOC100615556
LOC101056803
LOC101056849
LOC101057283
LOC101058073
LOC101059366
LOC101059624
LOC101059648
LOC104001146
LOC104001691
LOC104001773
LOC104001982
LOC104002070
LOC104002230
LOC104002255
LOC104003346
LOC104003347
LOC104004318
LOC104005544
LOC104006564
LOC104007112
LOC104007460
LOC104007963
LOC104008417
LOC107966489
LOC107967120
LOC107967841
LOC107969298
LOC107969458
LOC107969582
LOC107970560
LOC107970568
LOC107971722
LOC107972442
LOC107974525
LOC107975087
LOC107975096
LOC107976085
LOC107976486
LOC107976752
LOC107976833
LOC112204759
LOC112204978
LOC112206067
LOC112206437
LOC112208667
LOC112209419
LOC112209425
LOC112209429
LOC451101
LOC451494
LOC455050
LOC455735
LOC456834
LOC460532
LOC463172
LOC463174
LOC463567
LOC464158
LOC465383
LOC466410
LOC466412
LOC466533
LOC466534
LOC466535
LOC466888
LOC468581
LOC469528
LOC470377
LOC470601
LOC470870
LOC471336
LOC471609
LOC471883
LOC471888
LOC472228
LOC472557
LOC735346
LOC735522
LOC736303
LOC737477
LOC737966
LOC738231
LOC738241
LOC738860
LOC738886
LOC739382
LOC739470
LOC739793
LOC740478
LOC740583
LOC740698
LOC741253
LOC741476
LOC742068
LOC742453
LOC742651
LOC743123
LOC743191
LOC743786
LOC743989
LOC746563
LOC746756
LOC746831
LOC747017
LRMDA
LRP1B
LRP2BP
LRRC19
LRRC2
LRRC3B
LRRC7
LRRC74A
LRRK2
LRRN3
LSM12
LSM14A
LYPLAL1
LYSMD3
LYSMD4
M6PR
MACROD2
MAEL
MAN1A2
MANBA
MAP1B
MAP2
MAP2K5
MAP3K3
MAP3K7CL
MAP3K9
MAP7
MAPK10
MAPRE2
MARK3
MASP1
MAT2B
MATN3
MBD4
MBTPS1
MCM4
MCTP1
MDFIC2
MDM2
ME2
MECOM
MED13L
MED8
MEF2A
MEF2C
MEI4
MEIS2
MESD
METTL15
METTL22
METTL25
METTL2A
MFN1
MFSD11
MFSD14A
MFSD14B
MFSD4B
MFSD5
MGAT5
MIA2
MICAL3
MICU3
MIEN1
MIGA1
MIPOL1
MLPH
MMAB
MMADHC
MMD
MMS19
MNAT1
MON2
MORF4L1
MPL
MPPE1
MPZL1
MRPL1
MRPL22
MRPL39
MRPS10
MRPS18B
MRPS9
MSH2
MSI2
MSRB3
MTDH
MTF1
MTHFD1
MTIF2
MTMR11
MTPAP
MTRF1L
MVK
MYB
MYBL1
MYCBP2
MYCBPAP
MYO16
MYO1A
MYO1E
MYO5A
MYO9A
NAA35
NAALADL2
NARS
NASP
NAT9
NAV1
NAV3
NBAS
NCAM1
NCAPG
NCK1
NCOA2
NCOA3
NDST3
NDUFA12
NDUFA5
NDUFB2
NDUFB6
NDUFC2
NEB
NECTIN3
NEDD8
NEK11
NEK8
NELL2
NEMP1
NF1
NF2
NFE2L3
NFKBIA
NFU1
NFXL1
NFYC
NGLY1
NGRN
NID1
NIPBL
NKTR
NLRP3
NME7
NMNAT2
NMUR2
NOL4
NOL7
NOP2
NPR3
NR2C1
NR4A2
NRIP1
NSD3
NSUN4
NT5E
NTNG1
NTRK3
NUBPL
NUDT13
NUP133
NUP160
NUP205
NUP37
NUTF2
NXF1
OCA2
OCLM
ODF2L
ODR4
OPN3
OPN5
OR10K1
OR10R2
OR10V1
OR2B11
OR4C15
OR4D9
OR4K17
OR4N5
OR4S2
OR56B4
OR6Y1
ORC4
ORC5
OSBP
OSBPL1A
OSBPL3
OSGIN2
OTUD7B
OVCH1
P3H2
PACRG
PACS1
PAIP1
PALLD
PALM2
PAM
PAN3
PANK2
PAPD7
PAQR8
PARD3B
PARVA
PATE1
PATE2
PATL1
PAX3
PCCA
PCDH15
PCDH20
PCDH7
PCDH9
PCGF5
PCGF6
PCK2
PCLAF
PCLO
PCM1
PCSK6
PCTP
PDCD11
PDCD6IP
PDE1A
PDE1C
PDE2A
PDE8B
PDGFD
PDGFRA
PDGFRB
PDHA2
PECAM1
PEG3
PEX5L
PFDN1
PFDN5
PFKFB4
PFN1
PGAM1
PGPEP1L
PHACTR2
PHACTR3
PHC1
PHC3
PHF19
PHF20L1
PHF7
PHLDB2
PHTF2
PHYHIPL
PI15
PIBF1
PID1
PIEZO2
PIGB
PIGBOS1
PIGN
PIGV
PIK3C2B
PIK3C2G
PIKFYVE
PINLYP
PKP4
PLA2G1B
PLA2G4E
PLAA
PLAC8L1
PLAUR
PLBD1
PLCB2
PLCB4
PLCH1
PLEKHA3
PLPP5
PLXNC1
PMM2
PNPLA8
PNPO
POC5
POGK
POLK
POLR1A
POLR2B
POLR2G
POLR3G
POU6F2
PPARGC1A
PPIC
PPID
PPM1E
PPP1CC
PPP1R10
PPP1R15B
PPP1R1C
PPP1R36
PPP2R5A
PPP2R5C
PPP3CC
PPP4R1
PPP6C
PQLC2L
PRDM14
PRDM9
PRELID3A
PREX1
PRKAB1
PRKAG1
PRKAR1A
PRKAR2B
PRKD1
PRKN
PRR15L
PRR3
PRRC2B
PRSS2
PRSS3
PRSS37
PRUNE2
PSENEN
PSME1
PSME2
PSME4
PSMG1
PSMG4
PSTK
PTCH1
PTGR1
PTPRK
PTPRT
PTRH2
PUS10
PWP1
PWWP2A
PXDNL
QKI
R3HDM2
RAB11FIP2
RAB1A
RAB28
RAB2A
RAB34
RAB37
RAB38
RAB3GAP2
RAB5C
RABEPK
RAD1
RAD50
RAD52
RALBP1
RALGAPB
RANBP9
RANGAP1
RAPGEF5
RASA1
RASAL2
RASGEF1B
RASGRF1
RASGRP3
RB1CC1
RBBP8
RBM12
RBM12B
RBM33
RBM5
RBMS1
RCAN2
RCOR3
RDM1
REC8
REEP3
REL
RELN
REST
REV3L
RFFL
RGL1
RGS17
RHBDD1
RHBDF1
RHOT1
RIC1
RIF1
RIT2
RNASE1
RNASE6
RNF111
RNF114
RNF122
RNF144A
RNF145
RNF146
RNF150
RNF167
RNF17
RNF2
RNF20
RNF217
RNF220
RNF24
RNF31
RNF34
RNFT2
RNGTT
RNLS
ROBO1
ROCK1
RORA
ROS1
RPA1
RPAP2
RPL12
RPL23A
RPL7A
RPRD2
RPS27A
RPS3
RPS6KC1
RPS8
RRM2B
RRP12
RSAD2
RSBN1L
RSPO2
RSPO3
RTKN2
RTN4
RTTN
RUFY3
RUNX1T1
RWDD2B
RWDD3
RXFP2
RXRG
RYR2
SAP18
SAR1B
SART3
SASS6
SATB2
SCAF4
SCARA3
SCIN
SCP2
SCRN3
SCUBE3
SDE2
SDK1
SEC24A
SEC24B
SECISBP2L
SELENOS
SEMA3A
SEMA4A
SEMA4D
SENP6
SEPT14
SERPINE1
SERPINE3
SERPING1
SETD2
SF3A3
SF3B4
SFT2D1
SFT2D2
SFXN5
SGCZ
SGK2
SGPP1
SH3GL3
SH3RF2
SHMT1
SHMT2
SHPK
SHPRH
SHROOM3
SIK3
SINHCAF
SIRT4
SIRT5
SKA3
SLC13A1
SLC13A4
SLC16A7
SLC17A5
SLC1A4
SLC22A13
SLC22A14
SLC23A2
SLC24A2
SLC25A36
SLC25A4
SLC25A44
SLC30A9
SLC33A1
SLC37A1
SLC38A6
SLC38A9
SLC41A2
SLC44A1
SLC4A10
SLC4A4
SLC4A8
SLC4A9
SLC5A7
SLC6A17
SLC6A6
SLC9A5
SLC9A8
SLC9A9
SLF1
SLU7
SMAD4
SMAGP
SMAP1
SMARCAD1
SMARCC1
SMC2
SMCHD1
SMG5
SMG7
SMG9
SMIM14
SMYD3
SMYD4
SNAPIN
SND1
SNRPA1
SNRPD1
SNRPD2
SNRPF
SNTB2
SNTG1
SNX14
SNX24
SNX25
SOCS6
SOD1
SP2
SPAG17
SPIN1
SPINK13
SPINK14
SPINK6
SPIRE1
SPOCK3
SPON1
SPOP
SPRED1
SPRYD7
SPTLC1
SPTLC3
SPTY2D1
SRARP
SRF
SRRM5
SRSF6
SSBP2
SSR1
ST3GAL3
ST7
ST8SIA6
STAC3
STAT5B
STAT6
STATH
STAU1
STIL
STK33
STMP1
STRADA
STRIP2
STRN3
STT3B
STX17
STX5
SUGT1
SUPT20H
SUPT6H
SURF1
SURF2
SURF4
SUSD6
SV2A
SVIP
SVOPL
SWAP70
SYCP2
SYTL3
TAC3
TAC4
TADA1
TADA2A
TAF15
TAF1L
TAF3
TAF5
TAGLN3
TAOK3
TARM1
TARS2
TAS2R20
TAS2R3
TAS2R4
TAS2R5
TAS2R50
TBC1D22A
TBC1D5
TBC1D8
TBCCD1
TBCK
TBX15
TBX19
TCEA1
TCERG1L
TCF20
TCF4
TCF7L2
TCIM
TCOF1
TDGF1
TDO2
TDRD15
TECPR2
TEFM
TFAM
TFDP2
TGDS
THAP9
THOC7
THRB
THRSP
THSD7B
TICAM2
TIGAR
TIMM22
TLCD1
TLK2
TM4SF1
TM4SF18
TM9SF1
TMBIM4
TMC1
TMED7
TMEM100
TMEM107
TMEM117
TMEM135
TMEM171
TMEM174
TMEM179B
TMEM186
TMEM192
TMEM208
TMEM215
TMEM232
TMEM33
TMEM39B
TMEM50B
TMEM60
TMEM67
TMEM71
TMEM72
TMPRSS15
TMPRSS7
TMTC1
TMUB2
TNFRSF21
TNKS
TNRC6A
TNRC6C
TNS3
TOGARAM1
TOP2B
TOPORS
TP53AIP1
TPCN1
TPGS2
TPP2
TPR
TPTE2
TRABD2A
TRAF1
TRAF3IP3
TRAF5
TRAPPC9
TRIM13
TRIM24
TRIM37
TRIO
TRIP12
TRIP4
TRMO
TRMT13
TRMT5
TRPM1
TRPM3
TRPV3
TSACC
TSNAXIP1
TSPAN18
TSPAN8
TSSK4
TTC1
TTC12
TTC31
TTC9C
TTN
TUSC3
TXLNA
TXLNB
TXNRD1
U2AF1L4
U2SURP
UBAC2
UBASH3B
UBE2D1
UBE2D2
UBE2D3
UBE2E2
UBE2G1
UBE2V2
UBE2W
UBE3A
UBE3B
UBE3C
UBL7
UBR5
UBXN1
UFSP2
UGDH
UGP2
ULK4
UNC13C
UNC5D
UPF2
URB2
USP13
USP14
USP16
USP25
USP47
USP50
USP6NL
USP7
USP8
UTP4
VAV3
VEPH1
VPS13A
VPS13B
VPS13C
VPS13D
VPS36
VPS54
VSIG10
VSTM1
VSTM2A
VTI1A
VWA3B
VWA8
WARS2
WASHC3
WBP1
WBP4
WDFY2
WDFY4
WDR3
WDR54
WDR64
WDR7
WDR72
WNK1
WRB
WRN
WWC2
WWP1
XPO7
XPR1
XRCC2
XRCC4
XRN2
XYLB
XYLT1
YES1
YPEL4
YRDC
YTHDC1
YTHDC2
YWHAZ
ZBED8
ZBTB3
ZBTB39
ZBTB40
ZBTB44
ZC2HC1A
ZDHHC16
ZDHHC18
ZDHHC23
ZDHHC5
ZFAT
ZGRF1
ZKSCAN8
ZMYM2
ZMYM4
ZNF207
ZNF292
ZNF33A
ZNF37A
ZNF382
ZNF461
ZNF462
ZNF518A
ZNF521
ZNF529
ZNF567
ZNF608
ZNF609
ZNF627
ZNF654
ZNF684
ZNF729
ZNF736
ZNF770
ZNF79
ZNF790
ZNF804A
ZNF827
ZNF830
ZNF850
ZNFX1
ZPR1
ZSCAN16
ZWILCH

### Sheet: Pan troglodytes ellioti
gene
A2ML1
AADACL2
AAMDC
ABCA10
ABCA5
ABCB10
ABCB5
ABCC12
ABCD2
ABCF1
ABCF3
ABCG2
ABHD1
ABHD12
ABHD18
ABRAXAS1
ACACA
ACAD11
ACAT2
ACER1
ACER3
ACKR4
ACOT13
ACOXL
ACPP
ACSL5
ACSM3
ACTL6A
ACTL7A
ACTR10
ACVR1B
ACVR1C
ACVR2A
ACYP2
ADAD1
ADAM12
ADAM9
ADAMTS17
ADAP2
ADGRG3
ADGRL4
ADIPOR2
ADNP
AFDN
AFF3
AFG1L
AGAP1
AGBL2
AGBL4
AGFG1
AGK
AGMO
AGO3
AK7
AK9
AKAP1
AKAP12
AKR7A2
ALDH8A1
ALG14
ALG3
ALG5
AMD1
AMOTL1
ANAPC16
ANAPC7
ANGPTL3
ANKAR
ANKFN1
ANKIB1
ANKRD34B
ANKRD37
ANKRD6
ANKRD7
ANO2
ANO5
ANP32B
ANTXR2
ANXA10
ANXA2
AP1S3
AP2M1
AP3B1
AP4E1
APBB1IP
APBB2
APC
APLF
APOF
APPBP2
APPL2
AREL1
ARFIP1
ARGLU1
ARHGAP12
ARHGAP15
ARHGAP24
ARHGAP26
ARHGAP32
ARHGAP35
ARHGAP44
ARHGEF12
ARHGEF37
ARHGEF5
ARHGEF7
ARID2
ARID4B
ARIH1
ARL2BP
ARL6
ARMC1
ARMC2
ARMC3
ARMH4
ARNT
ARSK
ASB17
ASB7
ASCC1
ASNSD1
ASPRV1
ASXL1
ASXL2
ASXL3
ATAD2
ATAD2B
ATAD5
ATE1
ATF7IP2
ATG7
ATM
ATOX1
ATP10D
ATP11B
ATP12A
ATP13A4
ATP1B1
ATP1B2
ATP1B3
ATP2A2
ATP6V1A
ATP6V1D
ATP8A2
ATRAID
ATRNL1
ATXN1L
ATXN7
AXL
AZI2
BACE2
BAIAP2L1
BANK1
BBIP1
BBS10
BBS5
BCHE
BCL2A1
BCL2L13
BCLAF1
BECN1
BHLHE40
BHMT
BICC1
BLM
BLNK
BLVRA
BMP5
BMT2
BNC2
BORCS5
BPNT1
BPTF
BRINP3
BRIP1
BRWD1
BTBD11
BTBD18
BTBD8
BTG3
BTLA
BZW1
C10H10orf90
C11H11orf45
C11H11orf54
C12H12orf29
C12H12orf40
C12H12orf49
C12H12orf71
C14H14orf93
C15H15orf48
C16H16orf87
C17H17orf78
C1H1orf112
C20H20orf85
C22H22orf23
C2CD3
C2CD5
C3H3orf14
C4H4orf3
C4H4orf36
C5
C6H6orf136
C6H6orf203
C6H6orf62
C7
C7H7orf57
C7H7orf66
C9H9orf24
C9H9orf64
C9H9orf85
CA10
CAAP1
CABLES1
CACNA1S
CACNB4
CAD
CADPS
CALB1
CALR
CAMTA1
CAND1
CANX
CAPZB
CARD6
CARMIL3
CARNMT1
CARS2
CASQ2
CATSPERD
CBLB
CBR1
CBX5
CC2D2A
CCBE1
CCDC117
CCDC122
CCDC126
CCDC150
CCDC171
CCDC178
CCDC186
CCDC83
CCNH
CCNYL1
CCPG1
CCR1
CCSER2
CD226
CD2AP
CD4
CD46
CD58
CD68
CDC25C
CDC6
CDC73
CDCA3
CDCA7L
CDH10
CDH2
CDH26
CDK5RAP1
CDK8
CDO1
CDYL
CENPT
CEP112
CEP170
CEP290
CEP295
CEP295NL
CEP44
CEP55
CEP57
CEP68
CEP83
CERS5
CERS6
CFAP53
CFDP1
CGGBP1
CGREF1
CHIC2
CHKA
CHMP2B
CHMP4A
CHN2
CHST9
CHSY1
CIDEC
CIR1
CKAP2
CKS2
CLASP2
CLCC1
CLDN25
CLEC16A
CLEC1A
CLEC7A
CLHC1
CLIC4
CLINT1
CLK1
CLOCK
CLTC
CLUAP1
CMC1
CMSS1
CMTM6
CMTM7
CNGA4
CNOT11
CNOT2
CNPY2
CNRIP1
CNTD1
CNTLN
CNTN4
CNTNAP2
CNTNAP5
COASY
COG3
COG6
COL11A1
COL13A1
COL15A1
COL1A2
COL22A1
COL6A6
COP1
COPG2
COPS2
COPZ1
COQ3
CORO1C
CORO2A
CORO2B
COX10
COX11
COX14
CPEB4
CPLANE1
CPPED1
CPQ
CPSF4L
CRABP2
CREB3
CREB3L2
CREBL2
CRK
CRLF3
CRYBA4
CRYBB1
CRYBG3
CRYGS
CS
CSGALNACT2
CSMD1
CSMD2
CSNK1A1
CSNK1G3
CTCF
CTCFL
CTGF
CTNNA2
CTSK
CXADR
CYB5A
CYP2U1
CYP39A1
DACH1
DALRD3
DCAF1
DCAF11
DCAF16
DCK
DCLRE1A
DCPS
DCUN1D1
DCUN1D5
DDHD2
DDX27
DDX60
DDX60L
DECR1
DEGS1
DENND1B
DENND4C
DENND5B
DERL2
DGKB
DGKD
DHRS11
DHRS4L1
DHX16
DHX33
DHX9
DIAPH1
DIAPH3
DIS3L
DKK2
DLG1
DLG2
DLGAP1
DMXL1
DNAAF1
DNAH11
DNAH8
DNAH9
DNAI1
DNAJC11
DNAJC13
DNAJC15
DNAJC17
DNAJC24
DNAJC28
DNAJC3
DNASE2
DNMT1
DOCK1
DOCK4
DOCK7
DOPEY1
DPH5
DPH6
DPM1
DPY19L4
DPYD
DRC7
DSCC1
DTD1
DTHD1
DTX3L
DYNC1I1
DYNC1LI1
DYNC2H1
DYRK3
DZIP1
ECHDC1
ECT2L
EDARADD
EEA1
EEF1AKMT1
EEF1AKMT4
EEFSEC
EFCAB2
EFCAB9
EFHB
EFNB2
EFR3A
EHBP1
EI24
EIF2A
EIF2B5
EIF2S1
EIF3A
EIF3B
EIF3H
EIF4A1
EIF4E
EIF4E2
EIPR1
ELAC1
ELAC2
ELF2
ELK4
ELL2
ELMO1
ELOVL2
ELP1
ELP4
EMC2
EMC9
EML1
EML4
EMP3
ENAH
ENPP1
ENPP4
ENPP6
EOGT
EP300
EPC2
EPHA5
EPHA6
EPM2AIP1
EPRS
EPSTI1
ERAL1
ERAP2
ERBB4
ERC2
ERG
ERGIC2
ERI2
ERICH6B
ESCO1
ETAA1
ETV1
EVA1A
EXO1
EXOC6
EXOG
EXOSC8
FABP2
FAF1
FAM135A
FAM151B
FAM160A2
FAM162A
FAM184B
FAM192A
FAM206A
FAM209A
FAM210A
FAM219A
FAM241A
FAM76B
FANCI
FANCL
FARS2
FARSB
FASTKD1
FAT3
FAT4
FAXC
FBXL20
FBXL3
FBXL5
FBXO16
FBXO28
FBXO36
FBXO48
FBXO5
FCF1
FCHO2
FEZ1
FGFR1OP
FGGY
FGL1
FHOD3
FIP1L1
FKBP4
FKBP9
FKTN
FLOT2
FLT1
FMC1
FNBP1L
FNDC3B
FNDC8
FOCAD
FOXJ3
FOXM1
FOXN2
FRMD4B
FRMD6
FSTL5
FTL
FXR1
FXR2
FZD3
GABARAPL1
GABRA2
GABRA5
GABRB2
GABRG3
GALK2
GALM
GALNT13
GALNT8
GAPVD1
GART
GBA2
GCN1
GCNT1
GEMIN2
GFPT2
GFRA3
GGCT
GGNBP2
GIGYF2
GIN1
GK2
GLCCI1
GLDC
GLRX2
GLS
GLT8D2
GLYR1
GMNN
GNG5
GNPNAT1
GOLGB1
GOPC
GORAB
GPAT3
GPATCH1
GPBP1L1
GPD1
GPI
GPLD1
GPR156
GPR160
GPR18
GPR180
GPR183
GPR19
GPR75
GPSM2
GPT2
GRAMD1B
GRAMD1C
GREB1L
GRIA1
GRIK4
GSK3B
GSR
GSTCD
GTDC1
GTF2E2
GTF2F2
GTF2H1
GTF3C3
GUCA1C
GUCY1A2
GXYLT2
GYG1
GYS1
GZF1
HACE1
HAT1
HAUS4
HBS1L
HCFC2
HDAC9
HECTD4
HELLS
HELZ
HERC4
HERPUD2
HFM1
HGF
HHIPL2
HIF1A
HILPDA
HINT1
HLCS
HLTF
HMGB1
HMGB4
HMGCR
HMGXB4
HNRNPA1
HNRNPC
HNRNPD
HNRNPH1
HNRNPK
HNRNPUL1
HOXA1
HOXA2
HPS5
HPSE2
HPX
HRH4
HSCB
HSD17B3
HSDL1
HSPD1
HSPE1
HTATIP2
HTN1
HTN3
HTR1D
HTR1F
HTR3C
HTR3E
HTR7
HTRA4
HUS1
HYDIN
HYI
IAPP
ICE2
IFT74
IFT80
IGF2BP1
IGF2BP2
IGF2BP3
IKZF2
IL17B
IL17RE
IL23A
IL5RA
IMMP1L
IMPACT
IMPDH2
INHBA
INO80D
INTS10
INTS2
INTS4
INTS8
IPO5
IPO7
IPP
IQCB1
IQCH
IQCK
IRAK1BP1
IRF9
ISG20L2
IST1
ITFG2
ITGBL1
ITPA
ITPR1
IVNS1ABP
IWS1
JADE1
JAGN1
JAK2
JAM3
JCAD
JMY
KAT2B
KBTBD4
KCND2
KCNH8
KCNJ3
KCNJ5
KCNU1
KCNV1
KCTD20
KCTD4
KDELR1
KDM1B
KDM3B
KDM5B
KDSR
KEL
KHDC1
KHDC1L
KHDRBS1
KHDRBS3
KHK
KIAA0232
KIAA0355
KIAA0391
KIAA0895
KIAA1109
KIAA1147
KIAA1217
KIAA1257
KIAA1328
KIAA1468
KIAA2012
KIAA2026
KIF15
KIF20B
KIF24
KIF27
KIF2C
KIF3B
KIZ
KLF12
KLHL1
KLHL2
KLHL41
KLHL42
KMT2C
KPNA1
KRTCAP2
L3MBTL1
L3MBTL4
LAMA2
LARGE1
LARP1B
LARS
LAYN
LCE6A
LCLAT1
LCORL
LDB2
LEKR1
LEMD3
LGR5
LHPP
LIN28B
LIN52
LINS1
LIPJ
LLCFC1
LMBR1
LMBRD1
LMTK2
LNPEP
LNPK
LNX1
LOC100608066
LOC100609887
LOC100611724
LOC100612802
LOC100614117
LOC100614313
LOC100614455
LOC100615231
LOC100615531
LOC100615576
LOC101056849
LOC101057283
LOC101057441
LOC101058170
LOC101058308
LOC101058342
LOC101058935
LOC101059382
LOC101059544
LOC101059613
LOC104001091
LOC104001146
LOC104001537
LOC104001660
LOC104001973
LOC104001982
LOC104002446
LOC104003024
LOC104003772
LOC104004105
LOC104004341
LOC104004835
LOC104006083
LOC104006934
LOC104008399
LOC107966362
LOC107966579
LOC107967336
LOC107967530
LOC107967750
LOC107968114
LOC107968274
LOC107968485
LOC107970009
LOC107971722
LOC107971878
LOC107975740
LOC107975766
LOC107976009
LOC107976689
LOC107976833
LOC112204571
LOC112204575
LOC112204577
LOC112204759
LOC112204794
LOC112205375
LOC112205552
LOC112206432
LOC112208388
LOC112209236
LOC451709
LOC452727
LOC452946
LOC456268
LOC457936
LOC458036
LOC459638
LOC460575
LOC461139
LOC466046
LOC466362
LOC466366
LOC466821
LOC466868
LOC467545
LOC468794
LOC468811
LOC469634
LOC469722
LOC469755
LOC469756
LOC471369
LOC471609
LOC471771
LOC472120
LOC472193
LOC472614
LOC473311
LOC473312
LOC474069
LOC735719
LOC736599
LOC737105
LOC737785
LOC738231
LOC739793
LOC740222
LOC740478
LOC742399
LOC743123
LOC743830
LOC743902
LOC744895
LOC745796
LOC746547
LOC746682
LOC747025
LOC747736
LOC747998
LPAR6
LPGAT1
LPXN
LRBA
LRP1B
LRP2BP
LRRC19
LRRC40
LRRC46
LRRIQ1
LRRK1
LRRN1
LRRTM3
LSAMP
LSM11
LSM8
LYN
LYRM2
LYRM7
LYZ
M6PR
MACF1
MACROD2
MAD2L1
MAGI2
MALRD1
MAN1A2
MANF
MANSC1
MANSC4
MAP10
MAP2K1
MAP2K4
MAP2K5
MAP3K20
MAP3K3
MAPK8
MAPK9
MAPKAP1
MARCH10
MARCH5
MARCH6
MBD2
MBIP
MBTPS1
MCC
MCEE
MCFD2
MCM10
MCM2
MCM9
MCPH1
MCTP1
MDN1
ME2
MED13L
MED17
MED19
MED21
MEST
METTL15
MFSD14A
MGME1
MGMT
MIA3
MICAL1
MICU3
MIER1
MIGA1
MINDY2
MINDY3
MIPOL1
MIS12
MITF
MKLN1
MKRN2
MLANA
MLF2
MLH1
MLX
MMP26
MMS22L
MNAT1
MOAP1
MOCOS
MON2
MORC1
MORF4L1
MPDU1
MPDZ
MPHOSPH10
MRPL10
MRPL24
MRPL47
MRPS18B
MRPS24
MRPS28
MRPS9
MRS2
MS4A14
MS4A7
MSANTD2
MSH4
MSI2
MSMP
MSRB3
MT1HL1
MTAP
MTCH2
MTDH
MTFR1
MTFR2
MTHFD2L
MTIF2
MTMR12
MTMR2
MTRF1L
MUC19
MXD1
MXI1
MYCBP2
MYCBPAP
MYH13
MYO19
MYO5B
MYOF
MYOM1
MYOM3
MYSM1
MYT1L
NAA25
NAALADL2
NABP1
NADK2
NANS
NAPG
NAPSA
NAV2
NBAS
NBEA
NBN
NCAM1
NCAM2
NCAPD3
NCAPG
NCAPG2
NCKAP1
NCOA6
NDUFA12
NDUFA9
NDUFB5
NDUFS3
NEB
NEDD8
NEK1
NEK10
NEK2
NEK7
NEK8
NF2
NFE2
NFIA
NFIB
NFX1
NFYC
NGLY1
NIF3L1
NIT2
NKAIN2
NLE1
NLRP1
NME7
NMNAT2
NMRK1
NMT1
NOCT
NOL9
NOVA1
NPL
NPNT
NPR2
NPY1R
NPY5R
NR3C1
NR6A1
NRG3
NRXN1
NSD3
NSMCE1
NSUN4
NT5C3A
NT5C3B
NTF3
NTM
NTNG1
NTPCR
NTRK3
NUDT2
NUDT3
NUDT4
NUMB
NUP133
NUP155
NUP188
NUP205
NUP210
NUP214
NUP37
NUTF2
NVL
NXT1
NYAP2
OCIAD2
OCLM
ODF4
ODR4
OGDH
OLA1
OLR1
OPCML
OR13F1
OR2A14
OR4C12
OR4C13
OR4D9
OR4K13
OR4K15
OR51L1
OR52E2
OR52J3
OR52W1
OR5AU1
ORC2
ORC4
ORC5
OSBP
OSBPL1A
OSBPL8
OSBPL9
OSGIN2
OSTF1
OTULINL
OVCH1
OVOL2
P3H2
P4HA3
PABPC1
PABPC4L
PACRG
PACS1
PADI6
PAFAH1B2
PAFAH1B3
PAIP2B
PAN2
PAN3
PANK1
PAPD5
PAPD7
PAPOLA
PARD3B
PARP15
PARP9
PCDHGA1
PCDHGC3
PCF11
PCK1
PCK2
PCLO
PCM1
PCNX2
PCP4
PCYOX1L
PDCD4
PDE1A
PDE3A
PDE6C
PDGFRA
PDHB
PDHX
PDLIM5
PDS5B
PELI1
PFKP
PGBD1
PGGT1B
PHACTR2
PHC1
PHC3
PHF13
PHF20L1
PHIP
PHYH
PIBF1
PICALM
PIGB
PIGBOS1
PIGN
PIGU
PIGW
PIK3C2B
PIK3C2G
PIK3C3
PIK3IP1
PIK3R4
PINLYP
PINX1
PIP
PITPNB
PITRM1
PKD1L3
PKHD1
PKN2
PLA2G4A
PLA2G7
PLAA
PLAC8
PLEK2
PLEKHA2
PLEKHA5
PLEKHG7
PLEKHS1
PLPP3
PLPP5
PLXNA4
PLXNC1
PNISR
POC1A
POLG
POLI
POLQ
POLR2B
POLR2F
POLR3B
PON1
PON3
POU1F1
POU2F1
POU2F3
POU6F2
PP2D1
PPCDC
PPHLN1
PPIL3
PPIP5K2
PPM1E
PPME1
PPP1CB
PPP1R10
PPP1R12A
PPP1R14D
PPP1R15B
PPP1R1C
PPP1R9A
PPP2R2A
PPP2R5A
PPP3R1
PPP4R2
PQLC3
PREB
PRG2
PRG3
PRKAA1
PRKD1
PRMT3
PRMT9
PRUNE2
PSD3
PSMA6
PSMB5
PSMC3IP
PSMC6
PSME1
PSME2
PSME3
PSME4
PSMG1
PTBP3
PTPMT1
PTPN12
PTPN21
PTPRA
PTPRG
PTRH2
PUM1
PUM2
PWP1
PWWP2A
PXDC1
PXDNL
PXK
PYROXD1
QKI
QRICH1
RAB1A
RAB28
RAB2A
RAB34
RAB5A
RABGAP1
RABGGTB
RAD51D
RAD52
RAD54L2
RAF1
RALGAPA2
RALYL
RANBP17
RANBP3L
RAPGEF2
RAPGEF4
RARB
RASA1
RB1
RBBP6
RBM19
RBM26
RBM27
RBM7
RBPJ
RCC2
REC8
REEP3
REPS1
RERG
RETREG1
RETREG3
REXO2
REXO5
RFX7
RGP1
RGS10
RGS17
RICTOR
RIF1
RMDN3
RMI1
RMND1
RNF145
RNF146
RNF149
RNF17
RNF31
RNF32
RNF38
RNFT2
RNLS
RNMT
ROBO1
ROBO2
ROCK1
ROCK2
ROPN1L
RP1
RPAP2
RPE65
RPF1
RPL13A
RPL23A
RPL3
RPL37
RPL37A
RPL38
RPL4
RPL7A
RPLP0
RPP30
RPRD1B
RPS11
RPS14
RPS20
RPS27A
RPS3
RPS6KA2
RPS6KA5
RPS6KC1
RPS8
RPUSD3
RRAGA
RRP12
RSBN1L
RSPRY1
RTN1
RTTN
RUFY1
RUNX2
RWDD4
RXYLT1
RYR2
SAR1B
SASH1
SAT2
SAXO1
SBF2
SBNO1
SCAF11
SCFD2
SCN1A
SCN3A
SCN5A
SCNN1G
SCYL3
SEC23A
SEC23B
SEC24A
SECISBP2
SEL1L2
SELENOF
SEMA3D
SENP3
SENP6
SENP7
SERP1
SERPINA3
SESN1
SESTD1
SETBP1
SETD4
SGCG
SGCZ
SGK2
SGMS2
SGPP2
SHBG
SHCBP1L
SI
SIK2
SIK3
SIM1
SIRPB2
SIRPD
SIRT1
SIRT4
SKA2
SLC16A7
SLC1A4
SLC22A4
SLC23A2
SLC25A12
SLC25A13
SLC25A16
SLC25A21
SLC25A24
SLC25A26
SLC25A27
SLC25A33
SLC25A35
SLC2A2
SLC30A4
SLC30A7
SLC35A3
SLC35D2
SLC35G2
SLC38A9
SLC43A3
SLC4A7
SLC51A
SLC5A4
SLC5A6
SLC6A2
SLC9B1
SLCO4C1
SLCO6A1
SLF1
SLIT2
SLIT3
SLITRK1
SLTM
SMAD4
SMAD5
SMAD9
SMARCA2
SMARCC1
SMARCD1
SMC4
SMC5
SMCP
SMG7
SMIM17
SMURF2
SNAP25
SNAPC5
SNTG1
SNX13
SNX25
SNX31
SNX5
SOD2
SON
SORL1
SOS2
SOX30
SOX5
SPA17
SPARC
SPATA1
SPATA6
SPATA7
SPDYA
SPIDR
SPIN1
SPINK13
SPINK7
SPINK9
SRBD1
SRD5A1
SRP54
SRP9
SRRM5
SRSF10
SRSF11
SRSF7
SS18
SSBP2
ST3GAL4
ST8SIA3
STAM2
STAT2
STAU1
STIL
STIM2
STK24
STK3
STK33
STK38
STMND1
STOML2
STPG2
STRADA
STRAP
STRBP
STT3B
STXBP1
STXBP4
STXBP5
STXBP5L
STYX
SUCO
SUFU
SUN3
SUPT20H
SUPT6H
SURF1
SURF2
SURF4
SVIL
SWT1
SYCE2
SYCP2L
SYNE1
SYT14
SYT4
TACR3
TADA2A
TAF1A
TAF1D
TAF2
TAF3
TAL2
TANK
TARM1
TAS1R1
TAS2R39
TBC1D12
TBC1D23
TBC1D32
TBC1D4
TBC1D9
TBCCD1
TBL1XR1
TCEA1
TCF12
TCF4
TCF7L2
TCOF1
TCP11L2
TDRD3
TDRD6
TDRD7
TECPR2
TEFM
TERF1
TET1
TET2
TEX29
TFAM
TFAP2B
TFDP2
TGDS
TGFBI
TGIF2
TGM4
THBS3
THG1L
THOC7
THSD4
THSD7B
TIGD1
TIMD4
TIPIN
TLCD1
TLE4
TLN1
TM2D1
TM2D2
TM7SF3
TM9SF1
TMEM132D
TMEM135
TMEM136
TMEM161B
TMEM168
TMEM184C
TMEM202
TMEM242
TMEM251
TMEM260
TMEM38B
TMEM39B
TMEM41B
TMEM42
TMEM52B
TMEM63A
TMEM65
TMEM69
TMEM71
TMEM91
TMF1
TMOD1
TMPO
TMX2
TNFAIP8L3
TNFSF10
TNFSF13
TNNI1
TNNT2
TNPO1
TNRC6C
TOM1L1
TOP2A
TOP2B
TOX3
TP53AIP1
TPMT
TPP2
TPR
TPT1
TRA2A
TRAFD1
TRAPPC11
TRAPPC8
TRAPPC9
TRDN
TRHDE
TRIB2
TRIM24
TRIM33
TRIM36
TRIM37
TRIM44
TRIM59
TRIO
TROVE2
TRPC7
TRPV2
TRPV5
TSNAXIP1
TSSK1B
TSSK4
TTC29
TTC33
TTC7A
TTI1
TTLL1
TTLL3
TTLL5
TTPA
TUSC3
TWSG1
TXNDC11
UACA
UBAC2
UBE2D1
UBE2D3
UBE2E2
UBE2G1
UBE2N
UBE2U
UBE2V1
UBE2W
UBE3C
UBE3D
UBLCP1
UBN1
UBN2
UBR5
UBTD2
UCHL5
UFSP2
UGGT2
UHMK1
UHRF1BP1L
UNC13C
UNC45B
UNC80
USH2A
USO1
USP13
USP14
USP25
USP28
USP36
USP40
USP47
USP53
USP7
UVRAG
VAV3
VCPKMT
VEGFC
VLDLR
VMP1
VPS13B
VPS25
VPS35L
VPS36
VRK2
VSIG2
VSTM1
VSTM5
VTI1A
VWA5A
VWA8
WAC
WAPL
WARS2
WASF2
WASHC3
WASHC4
WDFY1
WDFY2
WDFY3
WDHD1
WDR11
WDR27
WDR47
WDR49
WDR5B
WDR6
WDR64
WDR75
WDR78
WDR88
WDR89
WDYHV1
WIPF2
WNK1
WSB1
WTAP
WWOX
WWTR1
XBP1
XPO4
XPO7
XPR1
XRCC4
XYLT1
YAP1
YEATS4
YES1
YIPF5
YLPM1
YTHDC2
YTHDF3
YWHAE
ZBP1
ZBTB2
ZBTB24
ZBTB34
ZBTB43
ZBTB44
ZC3H6
ZC3H7A
ZCCHC10
ZCCHC7
ZCRB1
ZCWPW1
ZCWPW2
ZDHHC2
ZDHHC3
ZDHHC5
ZDHHC6
ZFAT
ZFC3H1
ZFHX3
ZFHX4
ZFPM2
ZFR
ZFYVE16
ZFYVE19
ZGRF1
ZKSCAN3
ZMAT4
ZNF143
ZNF18
ZNF217
ZNF277
ZNF281
ZNF385B
ZNF429
ZNF430
ZNF431
ZNF461
ZNF470
ZNF518A
ZNF518B
ZNF521
ZNF567
ZNF597
ZNF608
ZNF622
ZNF638
ZNF644
ZNF654
ZNF675
ZNF691
ZNF804A
ZNF816
ZNF850
ZNFX1
ZPBP
ZSCAN12
ZSCAN31
ZW10
ZWILCH

### Sheet: Pan troglodytes schweinfurthii
gene
A2ML1
AARSD1
ABCA10
ABCA13
ABCA6
ABCB10
ABCC12
ABCF1
ABCF3
ABI1
ABL2
ABRAXAS1
ACACA
ACAT2
ACOT2
ACOT4
ACOT6
ACOX3
ACSL1
ACVR1C
ADAMTS1
ADCYAP1R1
ADGRA3
ADH4
ADH6
ADIPOR2
ADK
ADRB2
AFDN
AGAP1
AGMO
AGPS
AGTPBP1
AK8
AKAP13
AKAP6
AKR1E2
ALDH18A1
ALDH8A1
ALG3
ALG5
ALKBH3
ALPK2
AMMECR1L
AMOTL1
ANAPC1
ANAPC10
ANAPC13
ANGPT1
ANGPTL3
ANK3
ANKFN1
ANKFY1
ANKRD12
ANKRD29
ANKRD6
ANKS1B
ANO2
ANO4
ANP32A
AP2B1
AP2M1
AP3M1
APAF1
APBB2
APEH
APLF
AREL1
ARFGEF2
ARHGAP20
ARHGAP24
ARHGAP44
ARHGEF12
ARHGEF33
ARHGEF38
ARHGEF5
ARID2
ARID4B
ARIH1
ARL14EPL
ARL6
ARNT2
ARNTL2
ART4
ASAP3
ASCC3
ASF1B
ATAD2
ATE1
ATF4
ATF7IP2
ATG5
ATG7
ATOX1
ATP1A4
ATP2C2
ATP5F1B
ATP5MC1
ATP6V0E1
ATP6V1C2
ATP7B
ATXN1L
ATXN7
AVL9
B3GLCT
BABAM2
BACE2
BAIAP2L1
BARD1
BAZ1A
BAZ2A
BCAS3
BCCIP
BCL10
BEND7
BMI1
BOLL
BPNT1
BPTF
BRCA1
BRD7
BRIP1
BRWD1
BSCL2
BTBD11
BTG3
C11H11orf49
C11H11orf54
C11H11orf80
C11H11orf98
C12H12orf60
C18H18orf32
C1H1orf87
C20H20orf197
C2CD5
C4H4orf19
C4H4orf36
C4H4orf51
C6H6orf136
C7
C7H7orf65
C8H8orf76
C9
C9H9orf78
CAAP1
CACHD1
CACNA2D1
CADM1
CALCOCO2
CAMKMT
CAND1
CAP2
CAPN7
CAPRIN1
CARD6
CASC1
CASQ1
CAST
CBFA2T2
CBLB
CBR4
CC2D2A
CCDC15
CCDC158
CCDC171
CCDC178
CCDC186
CCDC6
CCDC91
CCDC93
CCL28
CCNH
CCP110
CD226
CD58
CDC20B
CDC25C
CDC5L
CDC6
CDH11
CDH18
CDH19
CDH6
CDK14
CDK8
CDKAL1
CDYL2
CENPF
CENPP
CENPU
CEP192
CEP295
CEP57L1
CEP63
CEP83
CERS5
CFAP20
CFAP298
CFAP54
CGGBP1
CHCHD6
CHCHD7
CHD1
CHD2
CHD9
CHGB
CHMP4C
CHN2
CHST9
CIDEA
CIR1
CLASP1
CLCA4
CLEC3A
CLEC4F
CLINT1
CLK1
CLMP
CLP1
CMAH
CNGA1
CNGB1
CNOT4
CNOT6
CNOT6L
CNOT7
CNTN4
CNTN5
CNTNAP4
COG3
COG7
COL10A1
COMMD10
COMMD3
COPG2
CORO1C
CORO2B
COX11
CPEB4
CPLX4
CRADD
CREB3L2
CREBRF
CRY1
CRYBG3
CSE1L
CSMD1
CSMD3
CSNK1G1
CSRNP3
CST8
CTBS
CTCF
CTCFL
CTGF
CTNNA3
CTSC
CUBN
CUL1
CUL3
CXADR
CXCR6
CYP2U1
CYSTM1
DALRD3
DCAF17
DCAF5
DCAF8
DCC
DCLK1
DCT
DCUN1D1
DDAH1
DDHD1
DDX17
DDX18
DDX60L
DEFA4
DEFA5
DEFA6
DEFA7
DENND1B
DENND2A
DENND5A
DEPDC1
DES
DGKD
DGLUCY
DHRS11
DHX15
DHX16
DHX29
DHX32
DHX57
DIAPH3
DICER1
DIO2
DIRAS2
DMXL1
DNAJC17
DNAJC28
DNAL1
DNER
DNM3
DNPEP
DOCK1
DOCK7
DOCK9
DOPEY2
DPH6
DPYD
DPYSL3
DSCC1
DTNBP1
DYM
DYNC1I1
DYRK3
DYSF
ECE2
ECM2
ECPAS
ECT2
ECT2L
EEA1
EEF1AKMT4
EEFSEC
EFCAB11
EFCAB6
EFHB
EFNA5
EFNB2
EFR3A
EGFR
EI24
EIF4G1
EIF4G3
ELAC2
ELMO1
ELOVL2
EMC1
EMILIN2
EML5
ENOPH1
ENPEP
ENPP1
ENPP4
ENPP5
ENTPD7
EP300
EPB41L2
EPGN
EPRS
EPS15L1
EPYC
ERAP2
ERBB4
ERC2
ERCC1
ERGIC3
ERMARD
ERP27
ETFRF1
EXD2
EXOC5
EXOG
EXOSC1
EXOSC3
EXOSC8
EYA4
EZH2
EZR
F2R
F2RL1
FABP3
FAM135A
FAM135B
FAM13C
FAM155A
FAM169A
FAM169B
FAM193A
FAM19A1
FAM208B
FAM221B
FAM228A
FAM71C
FAM98B
FARSB
FASTKD2
FAT3
FAT4
FBXL2
FBXL4
FBXO33
FBXO42
FBXO48
FBXW11
FBXW8
FEZ1
FGD4
FGD6
FGGY
FIG4
FIGLA
FIP1L1
FLT1
FMC1
FMNL2
FNDC3B
FNIP1
FNIP2
FOCAD
FOXR1
FRMPD1
FSTL5
FUBP3
FXR1
FYB1
FYB2
GABRB1
GABRB2
GALNT10
GALNT18
GANAB
GART
GBP1
GBP3
GCNT1
GCSAML
GDE1
GEM
GFRA3
GGNBP2
GHR
GIN1
GLCCI1
GLRB
GLYATL2
GMCL1
GMDS
GNG3
GNPDA2
GOLGB1
GPAT3
GPC5
GPI
GPR155
GPR156
GPR160
GPR63
GRB10
GRHL1
GRID2
GRIN3A
GRK3
GRPEL1
GSK3B
GSTCD
GTDC1
GTF2A1
GTF2H5
GTSCR1
GUCY1A2
GUF1
GXYLT2
H2AFY2
HAO1
HARS
HARS2
HAT1
HBS1L
HCN1
HDAC9
HDDC2
HEATR5B
HELLS
HEPACAM2
HERC5
HERC6
HERPUD2
HIF1A
HINT2
HMBOX1
HMGCLL1
HMGCS1
HMGXB4
HNRNPDL
HNRNPUL2
HOMER1
HORMAD2
HP1BP3
HPX
HRH1
HSD11B1
HSD17B12
HSPA8
HSPH1
HYDIN
IARS2
ICE1
IDO1
IDO2
IFI35
IFNE
IFT81
IGF2BP1
IGF2BP2
IKBIP
IKZF2
IKZF3
IL16
IL5
IL5RA
IMPDH2
INHBA
INO80B
INO80D
INPP1
INPP4B
INSIG1
INSL5
INTS12
INTS2
INTS9
IPPK
IQCA1
IQCB1
IQCD
IQCM
IQGAP1
IQGAP2
IRF2
ISPD
IST1
ITGB8
ITGBL1
ITPA
ITSN2
JADE1
JAKMIP1
JAKMIP2
JMJD6
KANSL1
KATNAL1
KCNA4
KCNAB1
KCNC2
KCNH5
KDELR3
KDM3B
KDM8
KHDRBS3
KIAA0355
KIAA0895
KIAA1109
KIAA1468
KIDINS220
KIF18A
KIF20B
KIF21A
KIF6
KIF9
KITLG
KLF11
KLF12
KLHL1
KLHL18
KLRC1
KLRC3
KLRC4
KLRD1
KLRK1
KMT2C
KMT2E
KRAS
KREMEN1
KRT5
KRTAP11-1
KTN1
KY
KYAT3
KYNU
L3MBTL4
LAMA3
LAMP5
LARP1
LARS
LBHD1
LCLAT1
LCORL
LDB2
LEMD3
LGALSL
LGR5
LIMA1
LIPF
LIPJ
LLPH
LMAN1
LMO7
LNPEP
LNX1
LOC100609864
LOC100609887
LOC100610068
LOC100612547
LOC100613273
LOC100615195
LOC100615920
LOC101057029
LOC101057441
LOC101058170
LOC101058264
LOC101059382
LOC104001047
LOC104001151
LOC104001467
LOC104001773
LOC104002070
LOC104002169
LOC104002446
LOC104002648
LOC104003172
LOC104003346
LOC104003347
LOC104006183
LOC104006765
LOC104006826
LOC107966362
LOC107966763
LOC107967198
LOC107968313
LOC107970033
LOC107970861
LOC107973827
LOC107974257
LOC107975803
LOC107976486
LOC112204100
LOC112204571
LOC112206443
LOC112209216
LOC452804
LOC453294
LOC453361
LOC455459
LOC458140
LOC461289
LOC466427
LOC466428
LOC466538
LOC466541
LOC467760
LOC467981
LOC468794
LOC469022
LOC469373
LOC469410
LOC469747
LOC469841
LOC469901
LOC469902
LOC471369
LOC472614
LOC472696
LOC473007
LOC473009
LOC735610
LOC739012
LOC739229
LOC739490
LOC739793
LOC742042
LOC743607
LOC744369
LOC744895
LOC745851
LOC747129
LOC747236
LOC747480
LOC749029
LOC749971
LPA
LPCAT2
LRFN5
LRP1B
LRRC40
LRRC69
LRRFIP2
LRRIQ3
LSM11
LSM14A
LSM5
LTN1
LVRN
LYRM2
LYZ
M6PR
MACROD2
MALRD1
MALT1
MAN1A2
MAP1B
MAP1LC3B
MAP2K4
MAPK10
MARCH6
MAST2
MATN3
MB21D2
MBTPS1
MCC
MCCC1
MCFD2
MCM8
MCUR1
MDFIC2
MDGA2
MDH1B
MDN1
MECOM
MEF2C
MEI4
MERTK
METAP1D
METTL15
METTL23
METTL8
MFSD14A
MFSD4B
MGMT
MGP
MIA2
MIA3
MICAL3
MIEN1
MIER1
MIGA1
MKLN1
MLLT10
MMP2
MMP21
MMRN1
MMS19
MNDA
MORC3
MORN2
MORN5
MRPL1
MRPS18B
MRPS23
MRPS27
MRPS28
MRRF
MRTO4
MSRB3
MST1
MT1A
MT1E
MT1L
MT1M
MT2A
MT4
MTERF2
MTFR1
MTHFD2L
MTHFSD
MTMR3
MTPAP
MTUS2
MXD1
MYCBPAP
MYH1
MYH10
MYH15
MYH2
MYH4
MYL1
MYO16
MYO19
MYO5B
MYO9A
NAA11
NAALADL2
NADK2
NAT1
NAT10
NAV3
NBAS
NBEA
NCAM2
NCF2
NCKAP1
NCOA3
NDST3
NEK10
NEK7
NELL2
NFIA
NFIB
NFXL1
NHLRC3
NIF3L1
NIM1K
NKAIN1
NLGN1
NMT1
NMUR2
NOL10
NPAS2
NPFFR2
NPR2
NR1H4
NR6A1
NRF1
NRXN1
NRXN3
NSD1
NSMCE1
NT5DC1
NUP153
NUP37
NXPE1
NXPE4
OGFRL1
OPA1
OPCML
OPN3
OR13D1
OR13J1
OR2A14
OR2G3
OR5D14
OR5D18
OR5L2
OR5P2
OR6K6
OR6N1
OR6N2
ORC2
OSBPL10
OSBPL1A
OSTN
OTOL1
OTULINL
PABPC1
PABPC4L
PACRG
PAFAH2
PAN3
PANK1
PAQR5
PARD3B
PBRM1
PCCA
PCDH15
PCDH7
PCK1
PCLO
PCTP
PDE5A
PDE7A
PDE7B
PDHB
PDHX
PDS5B
PDSS1
PDZRN4
PEA15
PEBP4
PEF1
PEG10
PFDN1
PFN2
PGAM1
PGC
PHACTR2
PHC1
PHC3
PHF10
PHIP
PHLDB2
PHYHIPL
PIAS1
PIFO
PIGN
PIGW
PIK3C2B
PIK3C2G
PIK3CB
PIKFYVE
PIWIL2
PKP4
PLAA
PLAG1
PLCB4
PLCH1
PLCL1
PLD2
PLEKHA3
PLEKHA5
PLEKHA7
PLEKHG7
PLET1
PLPP3
PLSCR1
PLSCR2
PLXNC1
PNPLA8
POLR2D
POLR3D
PON1
PON2
PON3
POT1
POU2F1
POU2F3
POU6F2
PPIB
PPID
PPIL3
PPIP5K2
PPP1R10
PPP1R12B
PPP1R14D
PPP1R15B
PPP1R9A
PPP3CA
PPP4R2
PQLC3
PRDM5
PREPL
PRKAA2
PRKAG1
PRKCA
PRKCB
PRKG1
PROSER1
PRPF40A
PRR16
PRRC2B
PRTFDC1
PSD3
PSMB6
PSMB7
PSMD1
PSMD2
PSMG1
PTBP3
PTGES3
PTGES3L
PTPN2
PTPN21
PTPRD
PTPRM
PTPRQ
PWP1
PWWP2A
PXK
PYHIN1
QKI
QRICH1
R3HCC1L
RAB12
RAB22A
RAB28
RAB38
RAB3GAP2
RAB5A
RAB6B
RABGAP1
RAD21
RAD50
RAD51B
RALB
RALGAPA2
RANBP3L
RANBP9
RAP1GDS1
RAPGEF4
RAPGEF6
RASA1
RASA2
RASEF
RASGRP1
RAVER2
RB1CC1
RBBP8
RBFOX1
RBM12
RBM18
RBM19
RBM27
RBM34
RBMS2
RBMXL1
RC3H2
RCAN2
RCOR3
RELL1
REPS1
REV3L
RFTN2
RFX3
RFX7
RGS10
RHOT1
RIC1
RICTOR
RMDN3
RND2
RNF122
RNF13
RNF146
RNF17
RNF175
RNGTT
ROCK2
RPE65
RPL17
RPL27
RPL31
RPL37
RPS6KC1
RRAGA
RRP12
RSPO3
RTTN
RUFY1
RUNDC1
RWDD2B
RXRG
RYBP
RYR3
S100Z
SACS
SALL1
SAR1A
SASH1
SASS6
SATB2
SAXO1
SBF2
SBSPON
SCAF11
SCAF4
SCAF8
SCAPER
SCHIP1
SCN5A
SCN7A
SCNN1G
SCRN3
SCUBE3
SDK1
SEL1L2
SEMG2
SENP6
SEPSECS
SERAC1
SERPINB12
SERPINB13
SERPING1
SESN1
SEZ6L
SGCD
SGCE
SGCG
SGCZ
SGMS2
SGPP2
SH3BP5
SH3RF1
SH3TC2
SHOC2
SHPRH
SHROOM3
SKAP1
SLC10A7
SLC12A2
SLC23A2
SLC25A13
SLC25A21
SLC25A26
SLC25A28
SLC25A3
SLC25A33
SLC2A12
SLC30A2
SLC30A9
SLC35B3
SLC35F1
SLC37A2
SLC3A1
SLC4A7
SLC6A2
SLC7A1
SLCO1A2
SLCO1B1
SLCO3A1
SLCO4C1
SLCO6A1
SLPI
SMARCA2
SMCHD1
SMG7
SMKR1
SMLR1
SMURF1
SNAP25
SND1
SNF8
SNRNP27
SNRNP40
SNRNP48
SNX1
SNX13
SNX16
SNX31
SOD1
SOD2
SON
SORL1
SOS1
SOS2
SPAG6
SPAG8
SPARC
SPATA1
SPATA7
SPIDR
SPOCK1
SPTY2D1
SRBD1
SRPRB
SRSF11
SS18
SSFA2
SSX2IP
ST3GAL5
ST6GALNAC1
ST7
STARD5
STAU2
STH
STK32A
STK32B
STK33
STK38L
STOM
STRIP2
STRN
STXBP1
STXBP4
STXBP5
SUCLA2
SUPT20H
SUSD1
SYCE1L
SYCP1
SYCP2L
SYNJ1
SYNJ2
SYTL3
TADA2B
TAF1A
TAF1B
TAF1D
TAF2
TAF3
TAF5L
TARM1
TAS2R42
TBC1D12
TBC1D14
TBC1D22A
TBC1D8
TBPL1
TCEA1
TCEA3
TCERG1L
TCF4
TCF7L2
TCOF1
TCP10L
TCTE3
TCTEX1D1
TCTN3
TDP1
TENM2
TERF1
TF
THG1L
THOC7
THRB
TK2
TLE4
TLR2
TMBIM4
TMC1
TMC3
TMC5
TMEM100
TMEM131L
TMEM135
TMEM136
TMEM150C
TMEM169
TMEM171
TMEM174
TMEM185B
TMEM242
TMEM260
TMEM263
TMEM63C
TMEM87B
TMTC1
TNR
TNRC6A
TOM1L1
TOMM20
TOMM7
TOP2A
TOPBP1
TOR1A
TOR1B
TPCN1
TRDMT1
TRDN
TRHR
TRIB2
TRIM24
TRIM44
TRIM63
TRIP12
TRMT10B
TRMT13
TRMT6
TSHR
TSPAN18
TTC1
TTC31
TTC32
TTC7A
TTLL1
TTN
TUSC3
UBE2D3
UBE2E2
UBE2E3
UBE2F
UBE2G1
UBE2Z
UBE3A
UBE3C
UBN2
UBR3
UBR4
UBR5
UBXN1
ULK4
URI1
UROS
USB1
USP15
USP24
USP25
USP40
USP49
USP6NL
USP7
UTRN
UTS2B
VAPB
VAT1
VCL
VCPKMT
VEGFC
VEPH1
VPS13B
VPS35L
VPS37A
VPS50
VSTM1
VWA8
VWF
WAC
WAPL
WASHC3
WBP1
WDR11
WDR17
WDR20
WDR27
WDR35
WDR41
WDR54
WDR6
WDR64
WDR72
WDR78
WDR93
WDYHV1
WNK1
WTAP
XPO1
XRCC4
XRCC5
XYLT1
YEATS4
YIPF7
YPEL4
YTHDF3
ZBBX
ZBP1
ZBTB26
ZBTB44
ZBTB6
ZCCHC11
ZCCHC17
ZCCHC7
ZDHHC16
ZDHHC17
ZDHHC2
ZDHHC20
ZDHHC5
ZFAND3
ZFAT
ZFC3H1
ZFHX4
ZFR
ZFYVE19
ZGRF1
ZHX1
ZIK1
ZMAT2
ZMAT3
ZNF106
ZNF133
ZNF134
ZNF154
ZNF165
ZNF197
ZNF211
ZNF217
ZNF236
ZNF346
ZNF35
ZNF416
ZNF429
ZNF433
ZNF483
ZNF502
ZNF530
ZNF551
ZNF582
ZNF583
ZNF586
ZNF638
ZNF654
ZNF667
ZNF671
ZNF675
ZNF76
ZNF774
ZNF776
ZNF804A
ZNF827
ZNF860
ZPBP
ZSCAN4
ZXDC

### Sheet: Pan troglodytes troglodytes
gene
A2M
AAGAB
AASS
ABCA10
ABCA5
ABCA6
ABCB10
ABCB11
ABCB5
ABCC11
ABCC12
ABCC9
ABHD2
ABI1
ABI2
ABI3BP
ACACA
ACAD9
ACBD3
ACOT13
ACOT2
ACOT4
ACOT6
ACSL6
ACSM1
ACSM3
ACSM4
ACVR1
ACVR2A
ADAM22
ADAMTS1
ADAMTS17
ADAP2
ADAT1
ADCK2
ADGRB3
ADGRG6
ADGRG7
ADGRV1
AFDN
AFF3
AFG1L
AGBL1
AGBL2
AGBL3
AGO3
AGPS
AGR2
AGR3
AHCTF1
AHSG
AK9
AKAP12
AKAP3
AKAP5
AKAP7
AKR1E2
ALDH1A2
ALG5
ALKBH3
ALS2CR12
AMPD1
ANAPC16
ANGPT1
ANGPTL3
ANKFN1
ANKRD17
ANKRD29
ANKRD30A
ANKRD44
ANKRD6
ANO3
ANP32E
ANTXR1
ANXA10
ANXA7
AP2B1
AP4E1
APAF1
APBB2
APC
APEH
APH1A
API5
APOL5
APPL1
ARGLU1
ARHGAP20
ARHGAP24
ARHGAP32
ARHGAP35
ARHGAP44
ARHGEF12
ARHGEF37
ARHGEF38
ARHGEF5
ARHGEF7
ARID2
ARID4A
ARID4B
ARL6
ARL8B
ARMC3
ARNT2
ARNTL2
ARPC1A
ARRDC4
ARV1
ASB14
ASB8
ASCC1
ASF1A
ASF1B
ASTN2
ASXL2
ASZ1
ATAD5
ATF2
ATF7
ATF7IP
ATG101
ATG5
ATP11B
ATP12A
ATP5MC1
ATP6V1B2
ATR
ATRNL1
ATXN7
AURKA
AURKB
AVL9
B4GALT5
BABAM2
BACE2
BARD1
BAZ1A
BBIP1
BBS10
BBS9
BCDIN3D
BCL2L13
BCLAF1
BFSP1
BICC1
BICDL1
BIRC2
BIRC3
BLM
BLZF1
BMI1
BMP5
BNC2
BOLL
BORA
BPNT1
BRAF
BRCA2
BRINP3
BRIP1
BRIX1
BRWD1
BTAF1
BTBD18
BYSL
C10H10orf88
C11H11orf49
C11H11orf54
C12H12orf40
C1H1orf146
C1H1orf54
C2AH2orf71
C2CD3
C2CD5
C3H3orf14
C3H3orf33
C3H3orf49
C3H3orf67
C4BPA
C4H4orf17
C4H4orf36
C4H4orf51
C5H5orf34
C6H6orf62
C7H7orf65
C9H9orf3
CA14
CACNA2D3
CADPS
CALCOCO2
CALD1
CALU
CAMK2D
CAMK4
CAMKMT
CAPN7
CAPN8
CAPS2
CASC1
CASD1
CASP8
CASS4
CBR3
CBX3
CCDC117
CCDC126
CCDC136
CCDC159
CCDC169
CCDC171
CCDC173
CCDC178
CCDC179
CCDC181
CCDC186
CCDC28B
CCDC30
CCDC7
CCDC91
CCL28
CCNK
CCNL1
CCP110
CCR6
CCSER1
CCSER2
CD226
CD53
CD58
CD59
CDC5L
CDC6
CDCA7
CDH10
CDH2
CDH8
CDK12
CDK14
CDK8
CDS2
CDYL2
CEACAM19
CEBPZ
CENPE
CENPJ
CEP112
CEP295
CEP83
CFAP161
CFAP298
CFAP299
CFAP44
CFAP57
CHCHD6
CHCHD7
CHD8
CHGB
CHKA
CHN1
CHST11
CIART
CIDEA
CLCA4
CLINT1
CLIP4
CLMP
CLOCK
CLSTN3
CLTA
CLTC
CMSS1
CMTM4
CNGB1
CNOT10
CNOT6L
CNOT9
CNTN1
CNTN5
CNTNAP5
CNTRL
COA4
COA5
COASY
COCH
COG3
COG6
COG7
COL14A1
COL19A1
COL22A1
COL4A3
COL4A3BP
COL4A4
COL5A2
COL8A1
COMMD3
COP1
CORIN
CORO1C
COX10
COX11
CPEB3
CPEB4
CPED1
CPLANE1
CPSF4L
CRB1
CREB1
CREBBP
CREM
CRIP3
CRK
CRY1
CSE1L
CSMD1
CSMD2
CSMD3
CSNK1A1
CSNK1G3
CST9
CST9L
CSTF1
CTC1
CTDSPL
CTDSPL2
CTGF
CTNNA3
CTNNBL1
CTNND2
CTPS1
CTSC
CUL2
CUL3
CUL9
CXCL12
CXCR6
CYB5R4
CYB5RL
CYP20A1
CYP2C19
CYP2U1
CYP7B1
DAAM1
DCAF1
DCAF6
DCBLD1
DCDC2B
DCUN1D1
DCUN1D5
DDHD2
DDX43
DDX58
DDX59
DDX60
DEFA5
DEFA7
DENND1B
DENND2C
DENND5B
DES
DGKD
DGKH
DHRS11
DHX15
DHX9
DIAPH3
DIO1
DIO2
DIS3
DISC1
DKK4
DLEC1
DLG1
DLG2
DMAP1
DMBT1
DNAH12
DNAH2
DNAH7
DNAH8
DNAJA2
DNAJB11
DNAJB12
DNAJB5
DNAJB6
DNAJC21
DNAJC28
DNAJC5B
DNAJC5G
DNAL1
DNER
DNPEP
DOCK2
DOCK3
DOCK7
DOCK9
DOK6
DOPEY2
DPP6
DPY19L1
DPYSL3
DSTN
DTNBP1
DTWD2
DUOX2
DUOXA1
DUSP11
DYNC1H1
DYNC1LI2
DYNC2H1
DYRK4
EBAG9
ECPAS
ECT2L
EDARADD
EDEM1
EDIL3
EDNRA
EEA1
EED
EEF1AKMT1
EEFSEC
EFCAB2
EFCAB7
EFHB
EFNB2
EFR3A
EFTUD2
EIF2B2
EIF2B4
EIF3A
EIF3I
EIF4E
EIF4E3
EIF4G3
ELAC1
ELAC2
ELF2
ELMOD3
ELOA
ELOVL2
ELOVL3
ELOVL5
ELP2
ELP3
EMC2
EMC3
EML4
EML5
ENDOD1
ENOPH1
ENOX1
ENPP1
EPHA6
EPHA7
EPHB1
EPHX2
EPM2AIP1
EPRS
EPS15L1
EPYC
ERCC1
ERCC3
ERGIC2
ERI2
ERICH5
ESRRG
ETFRF1
ETNK2
EVA1A
EXOC1
EXOC5
EXOC6
EXOSC10
EXOSC8
EXTL2
EYA4
FAIM
FAM13C
FAM155A
FAM162A
FAM169A
FAM184A
FAM193A
FAM208B
FAM209A
FAM210B
FAM221A
FAM227B
FAM228A
FAM24A
FAM45A
FANCD2
FANCI
FANCM
FAR2
FARS2
FARSB
FAS
FAT3
FAT4
FBXL2
FBXL20
FBXL3
FBXO15
FBXO40
FBXO42
FBXW8
FETUB
FGA
FGD6
FGF10
FGF14
FGF7
FGG
FGGY
FGL1
FHL3
FILIP1L
FKBP14
FKBP1A
FKBP3
FLT1
FMC1
FMNL2
FMO1
FNBP1L
FNBP4
FNDC3B
FOCAD
FOXP2
FRY
FSBP
FSD1L
FTO
G6PC2
GABARAPL2
GABBR1
GABRA5
GABRG3
GABRP
GALK2
GALNT11
GALNT15
GALNT7
GALNTL6
GARS
GART
GBF1
GBP6
GCFC2
GDE1
GFPT1
GGA2
GGA3
GGNBP2
GIGYF2
GJC1
GKAP1
GLCCI1
GLI3
GLIPR1L1
GLIPR1L2
GLIS3
GLMN
GLO1
GLT8D2
GLYR1
GMCL1
GMNN
GNA12
GNA14
GNAL
GNE
GOLGB1
GOLT1A
GOPC
GOT1
GPATCH8
GPR160
GPR161
GPR87
GPT2
GRAMD1B
GRB2
GRIA2
GRIA4
GRID1
GRID2
GRIK2
GRIK3
GRIP1
GRK7
GRM8
GRPEL1
GSK3A
GSK3B
GSTCD
GSTZ1
GTF2F2
GTF3C2
GTSCR1
GUCA1C
GXYLT2
GYG1
HACE1
HADH
HAT1
HCFC2
HCLS1
HDAC9
HEATR4
HEATR5B
HECTD2
HECTD4
HELLS
HELZ
HEMGN
HERC2
HESX1
HHIPL2
HIF1A
HIKESHI
HLTF
HMGB1
HMGB2
HNRNPA2B1
HNRNPDL
HOMER1
HORMAD2
HOXA1
HOXA2
HP1BP3
HPSE2
HSCB
HSD17B12
HSF2
HSPA5
HSPA8
HSPB11
HTATIP2
HUS1
HYDIN
IFT122
IFT52
IFT74
IGF2BP1
IGF2BP2
IGFN1
IGSF10
IKBIP
IKBKB
IKZF2
IL12B
IL16
IL1B
IL31RA
IL6ST
INHBA
INMT
INO80B
INO80D
INPP4A
INSIG1
INTS12
INTS2
IP6K2
IQCA1
IQCC
IQCH
IQCM
IRF2
ISY1
ITFG1
ITGA8
ITGB3BP
ITGB5
ITGB8
ITGBL1
ITPA
ITPR2
ITSN2
IZUMO1
JADE1
JAG1
JAK2
JAKMIP1
JAZF1
JMJD1C
JMJD6
JMY
KALRN
KANSL1
KBTBD7
KCNH5
KCNK2
KCNRG
KCTD18
KCTD4
KDM7A
KERA
KHDRBS2
KIAA0355
KIAA0754
KIAA0825
KIAA0895
KIAA1109
KIAA1147
KIAA1257
KIAA1468
KIAA1549L
KIAA2012
KIDINS220
KIF14
KIF18A
KIF24
KIF27
KLF12
KLHDC1
KLHDC10
KLHDC2
KLHL23
KLHL24
KLHL32
KLRG1
KMT2C
KMT2E
KPNA1
KPNA2
KPNA5
KPNA6
KPNB1
KRAS
KRIT1
KSR2
KTN1
L3MBTL1
L3MBTL3
LAMA3
LARP1
LARS
LCLAT1
LCTL
LDB2
LDHAL6B
LEF1
LEKR1
LEMD3
LGALS16
LGR5
LIG1
LIMK2
LIN28B
LMBR1L
LMO4
LNPK
LNX2
LOC100608180
LOC100608963
LOC100609261
LOC100609546
LOC100613827
LOC100614880
LOC100615276
LOC100615382
LOC100615983
LOC101056829
LOC101056849
LOC101057029
LOC101058770
LOC101059182
LOC101059730
LOC104001691
LOC104001796
LOC104002648
LOC104003346
LOC104003347
LOC104003486
LOC104004341
LOC104006362
LOC107966489
LOC107966763
LOC107967198
LOC107967527
LOC107967750
LOC107968274
LOC107968481
LOC107968511
LOC107969275
LOC107969324
LOC107970242
LOC107970560
LOC107971722
LOC107972442
LOC107973868
LOC107974257
LOC107974318
LOC107974806
LOC107975295
LOC107976132
LOC112204100
LOC112204748
LOC112208667
LOC112209194
LOC112209216
LOC112209507
LOC451002
LOC451185
LOC452946
LOC455459
LOC455885
LOC460678
LOC463567
LOC464935
LOC466359
LOC466388
LOC466417
LOC466427
LOC466428
LOC466538
LOC466541
LOC467981
LOC469195
LOC469373
LOC469411
LOC470467
LOC470525
LOC471217
LOC472557
LOC472568
LOC472569
LOC472570
LOC472696
LOC472997
LOC473007
LOC473009
LOC473311
LOC473312
LOC738758
LOC739012
LOC739229
LOC739490
LOC739793
LOC740993
LOC743191
LOC743313
LOC743902
LOC744369
LOC746705
LOC747129
LOC747236
LOC747480
LOC747998
LOC749029
LOC749971
LOC750122
LONP2
LPA
LPCAT2
LPIN1
LPP
LPXN
LRBA
LRFN5
LRMDA
LRP1B
LRRC19
LRRC40
LRRC52
LRRC58
LRRC7
LRRN1
LRRN3
LSAMP
LSM11
LSM14A
LSM5
LTBP1
LUM
LYPLA1
LYPLAL1
LYRM2
LYSMD3
LYZ
MACF1
MAMDC2
MANF
MAP1LC3B
MAP2
MAP2K4
MAP3K2
MAP3K7
MAP4K3
MAP9
MAPK8
MARC1
MARK2
MARK3
MASP2
MAT2B
MATN2
MBD4
MBIP
MBNL1
MBP
MBTD1
MCAT
MCCC1
MCFD2
MCM8
MCM9
MCPH1
MCUB
MDGA2
MDN1
ME2
MED1
MED12L
MED13L
MED19
MED20
MED6
MEF2C
MEIKIN
MERTK
METTL15
METTL21A
METTL23
METTL3
MFSD14A
MFSD4B
MFSD6
MGA
MGAT4C
MIA3
MICAL1
MICU1
MIER1
MIF4GD
MINDY2
MINDY4
MIPOL1
MKLN1
MKRN2OS
MLH1
MLH3
MLLT10
MLX
MMP2
MMS22L
MNAT1
MOCOS
MPC2
MPL
MPV17
MR1
MRAP2
MREG
MRPL1
MRPL15
MRPL17
MRPL19
MRPL37
MRPL42
MRPL48
MRPS21
MRPS23
MRPS28
MRPS7
MS4A12
MS4A14
MS4A5
MSH4
MSRB3
MSS51
MST1
MT1A
MT1E
MT1L
MT1M
MT2A
MT4
MTAP
MTDH
MTERF2
MTFR2
MTHFD1
MTMR2
MTMR3
MTOR
MTPAP
MTRF1
MTTP
MUT
MXD1
MXI1
MYBL2
MYCBP2
MYH1
MYH2
MYH4
MYL3
MYLK
MYO19
MYO1E
MYO5B
MYRFL
MYT1L
MZT1
N4BP2L1
N4BP2L2
NAA11
NAA16
NAT8B
NAV2
NBEA
NBEAL1
NCKAP1
NCKAP5
NCOA4
NDC1
NDFIP2
NDUFA9
NDUFAF7
NDUFB2
NDUFB6
NEK1
NEK10
NEK7
NEMF
NEMP2
NEO1
NF1
NFE2L3
NFU1
NFXL1
NKTR
NME1
NME7
NMNAT2
NMNAT3
NOBOX
NOCT
NOL4
NOP58
NPL
NR3C1
NSD3
NSFL1C
NSMCE2
NSMCE4A
NT5C1A
NTNG1
NTRK2
NUDT3
NUDT4
NUMB
NUP133
NUP155
NUP160
NXPE1
OAZ2
OCLM
ODF2L
ODR4
OLA1
OPCML
OPN1SW
OR10A5
OR13D1
OR2AG2
OR4A15
OR4D9
OR4K13
OR4K15
OR51A7
OR51G1
OR51T1
OR5D14
OR5D18
OR5L2
OR5P2
OR6A2
ORC4
ORC5
OSBP
OSBPL8
OSBPL9
OTULINL
P2RY12
P2RY13
PABPC1L
PACRG
PAFAH1B3
PALLD
PAN3
PANK1
PANK3
PAPD5
PAPPA
PAQR5
PARD3B
PARM1
PARP12
PARVB
PATJ
PAX5
PCCA
PCDH15
PCDHGA11
PCDHGA6
PCDHGA7
PCDHGA8
PCDHGA9
PCDHGB5
PCDHGB6
PCDHGB7
PCLO
PCM1
PCNA
PCNP
PCNX2
PCSK2
PDCD4
PDCD6IP
PDE2A
PDE3A
PDGFRA
PDHX
PDS5A
PDSS1
PDZD2
PEBP4
PECR
PEF1
PER2
PEX5
PFKM
PFN2
PGGT1B
PHACTR1
PHC3
PHF14
PHF20L1
PHF3
PHIP
PHOSPHO2
PHYHIPL
PI4KB
PIAS1
PIBF1
PIGN
PIGW
PIK3C3
PIK3CB
PIK3IP1
PIKFYVE
PIP5K1A
PITHD1
PJA2
PKD1L1
PKHD1L1
PLA2G4C
PLAC8L1
PLCXD3
PLD1
PLD2
PLEKHA3
PLEKHA5
PLEKHA8
PLEKHG7
PLPP5
PLPPR1
PLXDC2
PLXNA4
PNMA1
PNO1
POLB
POLR1D
POLR2B
POLR3G
POMGNT1
POMT2
POSTN
POT1
POU2F1
POU2F3
PPEF2
PPFIA2
PPIE
PPM1E
PPME1
PPP1R12B
PPP2R5C
PPP3CB
PPP3R1
PPP4R1
PPP4R2
PPP4R4
PPP6C
PRDM11
PRDM9
PREPL
PREX2
PRG4
PRKAR2B
PRKD3
PRMT3
PRPF39
PRPF40A
PRSS23
PRSS42
PRTFDC1
PSMB6
PSMC3IP
PSMD11
PSMD4
PSMG1
PSTK
PTBP3
PTGFR
PTK2
PTK2B
PTN
PTP4A1
PTPN12
PTPN21
PTPRG
PTPRM
PTPRQ
PTPRT
PTRH2
PUM2
PXDNL
PZP
QKI
QSER1
R3HDM1
RAB11FIP2
RAB14
RAB18
RAB2B
RAB38
RAB3D
RAB3GAP1
RAB5A
RABEPK
RABGAP1L
RABGGTB
RAD1
RAD21
RAD23B
RAD51D
RAD54B
RAD54L2
RALBP1
RALGAPB
RANBP17
RAP1A
RAP1GDS1
RAPH1
RARB
RARS
RASGRF1
RBFOX1
RBFOX2
RBKS
RBL1
RBM26
RBM27
RBMS3
RBPJ
RCOR3
REEP5
RELN
REN
REPS1
RERG
RETREG3
RETSAT
REV3L
REXO5
RFFL
RFTN2
RFX5
RFX6
RFX7
RHEBL1
RHOBTB1
RICTOR
RIDA
RIMS2
RLBP1
RMND1
RNASE1
RNASE6
RNF114
RNF13
RNF139
RNF146
RNF17
RNF175
RNF185
RNF19A
RNF2
RNF38
RNF6
RNGTT
ROCK1
RPAP1
RPAP2
RPGRIP1
RPGRIP1L
RPL11
RPL3
RPL30
RPL38
RPS6KC1
RRAGA
RRAS2
RRP12
RSBN1L
RSPO3
RSRC1
RTCB
RTF1
RTTN
RUFY1
RUNX2
RXYLT1
RYBP
SALL2
SAMD12
SAMD3
SAMD8
SAP30
SAR1B
SASS6
SAXO1
SBF2
SCAF4
SCMH1
SCN3A
SCN3B
SCN7A
SCRG1
SCRN1
SCUBE3
SDK1
SEC22C
SEC24A
SEC24B
SELENBP1
SEMA4A
SENP6
SEPSECS
SERINC1
SERPINA10
SERPINB12
SERPINB13
SETD3
SF3A3
SFTPC
SFXN4
SFXN5
SGCE
SGK1
SGK2
SGMS2
SGO2
SGPP2
SH2D4B
SH3BP5
SH3RF2
SHC3
SHCBP1L
SHOC2
SHPRH
SHTN1
SI
SIDT1
SINHCAF
SIPA1L1
SIRPB2
SIX4
SKAP1
SKAP2
SLC18A1
SLC20A2
SLC22A7
SLC25A12
SLC25A19
SLC25A26
SLC25A3
SLC25A36
SLC25A44
SLC2A13
SLC2A2
SLC30A10
SLC30A7
SLC30A9
SLC33A1
SLC35B3
SLC35D1
SLC36A1
SLC39A6
SLC3A1
SLC41A2
SLC4A10
SLC4A7
SLC5A12
SLC7A11
SLC8A1
SLC8A3
SLC9A8
SLCO1A2
SLCO3A1
SLCO4C1
SLCO6A1
SLTM
SLX4IP
SMAD5
SMARCC1
SMC5
SMCHD1
SMG6
SMG7
SMIM13
SMURF2
SND1
SNF8
SNRK
SNRNP27
SNTB2
SNTG2
SNUPN
SNX17
SNX2
SOD1
SON
SORL1
SOS2
SOX6
SP4
SPAG1
SPAG16
SPAG6
SPAG9
SPART
SPATA5
SPATA6
SPATS1
SPATS2L
SPC25
SPEF2
SPICE1
SPIN1
SPINK13
SPINK7
SPINK9
SPOCK3
SPON1
SRBD1
SRD5A3
SRP19
SS18L2
SSBP1
SSBP2
ST18
ST6GALNAC1
ST8SIA6
STAG1
STAU1
STAU2
STIM2
STK3
STK31
STK33
STK38L
STK39
STK4
STOM
STPG2
STRN
STRN3
STT3B
STX6
STXBP1
STXBP4
STXBP5
STXBP6
SUGCT
SUMO1
SUPT16H
SUPT20H
SUSD1
SYBU
SYCP2L
SYDE2
SYNE2
SYNJ1
SYNJ2
SYNM
TACC2
TACR3
TADA2B
TAF1A
TAF1D
TANC2
TANK
TAOK1
TARM1
TATDN1
TBC1D14
TBC1D31
TBC1D8
TBC1D9
TBCCD1
TBX18
TCF12
TCF4
TCP10L
TEAD1
TECRL
TEFM
TESK2
TET1
TEX29
TGFB3
TGFBI
TGOLN2
THG1L
THOC7
THUMPD1
THUMPD2
THUMPD3
TIGD4
TIMM23
TIMM9
TJP1
TK2
TLE4
TLK1
TLR2
TMBIM6
TMC5
TMED8
TMEM106B
TMEM107
TMEM123
TMEM131L
TMEM132B
TMEM136
TMEM150C
TMEM165
TMEM169
TMEM171
TMEM174
TMEM178A
TMEM205
TMEM230
TMEM232
TMEM234
TMEM242
TMEM260
TMEM263
TMEM267
TMEM39B
TMEM45A
TMEM63C
TMEM71
TMEM87B
TMEM9
TMPRSS11A
TMPRSS11D
TMX2
TNFSF8
TNPO1
TOE1
TOM1L1
TOMM20L
TOMM34
TOP2A
TOP2B
TOPAZ1
TOPORS
TOX3
TOX4
TPK1
TPM1
TPR
TPRKB
TRAF3IP1
TRAF5
TRAM2
TRAPPC8
TRAT1
TRDN
TRIB2
TRIM13
TRIM24
TRIM34
TRIM36
TRIM37
TRIM5
TRIM54
TRIM6
TRIM64C
TRIM9
TRIP12
TRIP4
TRMO
TRMT10A
TRMT10C
TRMT12
TRMT13
TRMT6
TROVE2
TRPM3
TSEN2
TSPAN1
TSPAN13
TSPAN14
TSPAN16
TSPAN8
TTC13
TTC17
TTC23
TTC28
TTC3
TTC31
TTC6
TTC7A
TTLL5
TTN
TTPA
TUSC3
TXLNA
TYRO3
UACA
UBAP1
UBD
UBE2D2
UBE2E2
UBE2E3
UBE2N
UBE2Q2
UBE2Z
UBL7
UBN2
UCHL5
UFL1
UGT2B4
UMPS
UNC5D
UQCRC1
USB1
USE1
USH2A
USO1
USP15
USP25
USP32
USP34
USP37
USP40
USP47
USP6NL
USP7
UTP11
UTRN
VAT1L
VCPKMT
VDAC3
VEGFC
VEPH1
VEZT
VPS13A
VPS13C
VPS13D
VPS35L
VPS4A
VPS8
VRK3
VSTM1
VWA8
VWDE
WAC
WARS2
WBP1
WDFY3
WDPCP
WDR43
WDR54
WDR5B
WDR92
WDR93
WEE2
WIF1
WNK1
WWC1
WWP1
XBP1
XPA
XPO4
XRCC5
XRN2
XYLT1
YAF2
YEATS4
YIPF1
YTHDF3
YWHAB
YWHAE
YWHAZ
ZBBX
ZBTB1
ZBTB10
ZBTB11
ZBTB2
ZBTB24
ZBTB25
ZBTB44
ZC3H14
ZCCHC11
ZCCHC7
ZCWPW1
ZCWPW2
ZDHHC5
ZEB1
ZEB2
ZFAND3
ZFAT
ZFC3H1
ZFHX3
ZFPM2
ZFR
ZGRF1
ZMYM2
ZNF217
ZNF236
ZNF257
ZNF385B
ZNF462
ZNF518B
ZNF609
ZNF670
ZNF675
ZNF680
ZNF695
ZNF736
ZNF804B
ZNF827
ZNF90
ZPBP
ZRANB3
ZSWIM1
ZSWIM3
ZUP1
ZWILCH
ZZZ3
